# The global diversity of the major parasitic nematode *Haemonchus contortus* is shaped by human intervention and climate

**DOI:** 10.1101/450692

**Authors:** G. Sallé, S.R. Doyle, J. Cortet, J. Cabaret, M. Berriman, N. Holroyd, J.A Cotton

**Affiliations:** Wellcome Sanger Institute, Wellcome Genome Campus, Hinxton, Cambridge, CB10 1SA, United Kingdom; INRA – U. Tours, UMR 1282 ISP Infectiologie et Santé Publique, Centre de recherche Val de Loire, Nouzilly, France

**Keywords:** *Haemonchus contortus*, helminth, parasitic nematode, global diversity, genomics, drug resistance, climate change

## Abstract

The gastrointestinal parasite *Haemonchus contortus* is an haematophagous parasitic nematode of veterinary interest and a model for the study of drug resistance mechanisms or host-parasite interactions. To understand its evolutionary history, and its ability to adapt in the face of climatic and drug pressure, we have performed an extensive survey of genome-wide diversity using single-worm whole genome sequencing of 223 individuals sampled from 19 isolates spanning five continents. The pattern of global diversity is driven by an African origin for the species, together with contemporary dispersal that is consistent with modern human movement, with evidence for parasites spreading during the transatlantic slave trade and colonisation of Australia presented. Strong selective sweeps were identified in independent populations each surrounding the β-tubulin locus, a target of benzimidazole anthelmintic drug treatment used widely to control *H. contortus* infections. These signatures of selection were further supported by signals of diversifying selection enriched in genes involved in response to drugs, as well as other anthelmintic-associated biological functions including pharyngeal pumping and oviposition. From these analyses, we identify some known, and previously undescribed, candidate genes that may play a role in ivermectin resistance. Finally, we describe genetic signatures of climate-driven adaptation, revealing a gene acting as an epigenetic regulator and components of the *dauer* pathway may play a role in adaptation in the face of climatic fluctuations. These results begin to define genetic adaptation to climate for the first time in a parasitic nematode, and provides insight into the ongoing expansion in the range of *Haemonchus contortus*, which may have consequences for the management of this parasite.
