## Supplementary table 1 for "The global diversity of the major parasitic nematode *Haemonchus contortus* is shaped by human intervention and climate"

### Sheet: supplementary_table1
Supplementary table 1. Metadata of individual Haemonchus contortus considered for sequencing
Sample	Latitude	Longitude	Collection time	Country	Population	Region	Nuclear genome mean coverage	Mitochondrial genome mean coverage	Sequencing run information
POR_ACO_CH_001	37.7412	-25.6756	1999	Portugal	ACO	Mediterranean.Area	3.7	176.31	Run_17567_Lane1_Tag1, Run_17567_Lane2_Tag1, Run_18489_Lane8_Tag1, Run_18511_Lane1_Tag1
POR_ACO_CH_002	37.7412	-25.6756	1999	Portugal	ACO	Mediterranean.Area	0.24	69.67	Run_17567_Lane1_Tag2, Run_17567_Lane2_Tag2
POR_ACO_CH_003	37.7412	-25.6756	1999	Portugal	ACO	Mediterranean.Area	0.41	80.73	Run_17567_Lane1_Tag3, Run_17567_Lane2_Tag3, Run_18489_Lane8_Tag2, Run_18511_Lane1_Tag2
POR_ACO_CH_004	37.7412	-25.6756	1999	Portugal	ACO	Mediterranean.Area	0.17	34.16	Run_17567_Lane1_Tag4, Run_17567_Lane2_Tag4
POR_ACO_CH_005	37.7412	-25.6756	1999	Portugal	ACO	Mediterranean.Area	4.44	360.87	Run_17567_Lane1_Tag5, Run_17567_Lane2_Tag5, Run_18489_Lane8_Tag3, Run_18511_Lane1_Tag3, Run_23242_Lane1_Tag4, Run_24075_Lane1_Tag4, Run_24075_Lane2_Tag4, Run_24075_Lane3_Tag4, Run_24075_Lane4_Tag4, Run_24075_Lane5_Tag4
AUS_WAL_OA_001	-29.2893	150.992	2008	Australia	AUS.1	Oceania	2.59	201.76	Run_18270_Lane1_Tag47, Run_18270_Lane2_Tag47, Run_18270_Lane3_Tag47, Run_18270_Lane4_Tag47
AUS_WAL_OA_0010	-29.2893	150.992	2008	Australia	AUS.1	Oceania	2.96	136.09	Run_18270_Lane1_Tag48, Run_18270_Lane2_Tag48, Run_18270_Lane3_Tag48, Run_18270_Lane4_Tag48
AUS_WAL_OA_0011	-29.2893	150.992	2008	Australia	AUS.1	Oceania	1.84	155.04	Run_18270_Lane1_Tag49, Run_18270_Lane2_Tag49, Run_18270_Lane3_Tag49, Run_18270_Lane4_Tag49
AUS_WAL_OA_0012	-29.2893	150.992	2008	Australia	AUS.1	Oceania	2	124.74	Run_18270_Lane1_Tag50, Run_18270_Lane2_Tag50, Run_18270_Lane3_Tag50, Run_18270_Lane4_Tag50
AUS_WAL_OA_0013	-29.2893	150.992	2008	Australia	AUS.1	Oceania	2.18	170.36	Run_18270_Lane1_Tag51, Run_18270_Lane2_Tag51, Run_18270_Lane3_Tag51, Run_18270_Lane4_Tag51
AUS_WAL_OA_0014	-29.2893	150.992	2008	Australia	AUS.1	Oceania	1.39	142.37	Run_18270_Lane1_Tag52, Run_18270_Lane2_Tag52, Run_18270_Lane3_Tag52, Run_18270_Lane4_Tag52
AUS_WAL_OA_0015	-29.2893	150.992	2008	Australia	AUS.1	Oceania	4.91	1031.51	Run_18270_Lane1_Tag53, Run_18270_Lane2_Tag53, Run_18270_Lane3_Tag53, Run_18270_Lane4_Tag53, Run_23242_Lane1_Tag24, Run_24075_Lane1_Tag24, Run_24075_Lane2_Tag24, Run_24075_Lane3_Tag24, Run_24075_Lane4_Tag24, Run_24075_Lane5_Tag24
AUS_WAL_OA_008	-29.2893	150.992	2008	Australia	AUS.1	Oceania	4.29	560.7	Run_18270_Lane1_Tag54, Run_18270_Lane2_Tag54, Run_18270_Lane3_Tag54, Run_18270_Lane4_Tag54, Run_23242_Lane1_Tag25, Run_24075_Lane1_Tag25, Run_24075_Lane2_Tag25, Run_24075_Lane3_Tag25, Run_24075_Lane4_Tag25, Run_24075_Lane5_Tag25
AUS_WAL_OA_009	-29.2893	150.992	2008	Australia	AUS.1	Oceania	2	188.56	Run_18270_Lane1_Tag55, Run_18270_Lane2_Tag55, Run_18270_Lane3_Tag55, Run_18270_Lane4_Tag55
AUS_WAL_OA_010	-29.2893	150.992	2008	Australia	AUS.1	Oceania	2.83	200.58	Run_18270_Lane1_Tag56, Run_18270_Lane2_Tag56, Run_18270_Lane3_Tag56, Run_18270_Lane4_Tag56
AUS_WAL_OA_011	-29.2893	150.992	2008	Australia	AUS.1	Oceania	3.04	197.43	Run_18270_Lane1_Tag57, Run_18270_Lane2_Tag57, Run_18270_Lane3_Tag57, Run_18270_Lane4_Tag57
AUS_WAL_OA_012	-29.2893	150.992	2008	Australia	AUS.1	Oceania	2.47	172.71	Run_18270_Lane1_Tag58, Run_18270_Lane2_Tag58, Run_18270_Lane3_Tag58, Run_18270_Lane4_Tag58
AUS_WAL_OA_013	-29.2893	150.992	2008	Australia	AUS.1	Oceania	1.88	171.01	Run_18270_Lane1_Tag59, Run_18270_Lane2_Tag59, Run_18270_Lane3_Tag59, Run_18270_Lane4_Tag59
AUS_WAL_OA_014	-29.2893	150.992	2008	Australia	AUS.1	Oceania	1.9	112.57	Run_18270_Lane1_Tag60, Run_18270_Lane2_Tag60, Run_18270_Lane3_Tag60, Run_18270_Lane4_Tag60
AUS_WAL_OA_015	-29.2893	150.992	2008	Australia	AUS.1	Oceania	2.22	169.64	Run_18270_Lane1_Tag61, Run_18270_Lane2_Tag61, Run_18270_Lane3_Tag61, Run_18270_Lane4_Tag61
ITA_NAP_CH_001	-30.5016	151.666	2004	Australia	AUS.2	Oceania	1.63	138.49	Run_18270_Lane1_Tag9, Run_18270_Lane2_Tag9, Run_18270_Lane3_Tag9, Run_18270_Lane4_Tag9
ITA_NAP_CH_0010	-30.5016	151.666	2004	Australia	AUS.2	Oceania	1.85	203.05	Run_18270_Lane1_Tag10, Run_18270_Lane2_Tag10, Run_18270_Lane3_Tag10, Run_18270_Lane4_Tag10
ITA_NAP_CH_003	-30.5016	151.666	2004	Australia	AUS.2	Oceania	3.74	483.61	Run_18270_Lane1_Tag11, Run_18270_Lane2_Tag11, Run_18270_Lane3_Tag11, Run_18270_Lane4_Tag11, Run_23242_Lane1_Tag6, Run_24075_Lane1_Tag6, Run_24075_Lane2_Tag6, Run_24075_Lane3_Tag6, Run_24075_Lane4_Tag6, Run_24075_Lane5_Tag6
ITA_NAP_CH_004	-30.5016	151.666	2004	Australia	AUS.2	Oceania	5.43	3159.45	Run_18270_Lane1_Tag12, Run_18270_Lane2_Tag12, Run_18270_Lane3_Tag12, Run_18270_Lane4_Tag12, Run_23242_Lane1_Tag7, Run_24075_Lane1_Tag7, Run_24075_Lane2_Tag7, Run_24075_Lane3_Tag7, Run_24075_Lane4_Tag7, Run_24075_Lane5_Tag7
ITA_NAP_CH_005	-30.5016	151.666	2004	Australia	AUS.2	Oceania	1.17	140.47	Run_18270_Lane1_Tag13, Run_18270_Lane2_Tag13, Run_18270_Lane3_Tag13, Run_18270_Lane4_Tag13
ITA_NAP_CH_006	-30.5016	151.666	2004	Australia	AUS.2	Oceania	5.66	1511.73	Run_18270_Lane1_Tag14, Run_18270_Lane2_Tag14, Run_18270_Lane3_Tag14, Run_18270_Lane4_Tag14, Run_23242_Lane1_Tag8, Run_24075_Lane1_Tag8, Run_24075_Lane2_Tag8, Run_24075_Lane3_Tag8, Run_24075_Lane4_Tag8, Run_24075_Lane5_Tag8
ITA_NAP_CH_007	-30.5016	151.666	2004	Australia	AUS.2	Oceania	2.31	138.57	Run_18270_Lane1_Tag15, Run_18270_Lane2_Tag15, Run_18270_Lane3_Tag15, Run_18270_Lane4_Tag15
ITA_NAP_CH_008	-30.5016	151.666	2004	Australia	AUS.2	Oceania	2.1	134.34	Run_18270_Lane1_Tag16, Run_18270_Lane2_Tag16, Run_18270_Lane3_Tag16, Run_18270_Lane4_Tag16
ITA_NAP_CH_009	-30.5016	151.666	2004	Australia	AUS.2	Oceania	2.12	144.33	Run_18270_Lane1_Tag17, Run_18270_Lane2_Tag17, Run_18270_Lane3_Tag17, Run_18270_Lane4_Tag17
ITA_NAP_CH_010	-30.5016	151.666	2004	Australia	AUS.2	Oceania	1.35	116.07	Run_18270_Lane1_Tag18, Run_18270_Lane2_Tag18, Run_18270_Lane3_Tag18, Run_18270_Lane4_Tag18
BEN_BEN_OA_001	9.3077	2.3158	2002	Benin	BEN	Western.Africa	0.3	29.92	Run_17567_Lane1_Tag6, Run_17567_Lane2_Tag6, Run_18489_Lane8_Tag4, Run_18511_Lane1_Tag4
BEN_BEN_OA_007	9.3077	2.3158	2002	Benin	BEN	Western.Africa	0.7	130.74	Run_17567_Lane1_Tag14, Run_17567_Lane2_Tag14, Run_18489_Lane8_Tag5, Run_18511_Lane1_Tag5
BEN_BEN_OA_008	9.3077	2.3158	2002	Benin	BEN	Western.Africa	0.16	63.66	Run_17567_Lane1_Tag15, Run_17567_Lane2_Tag15
BEN_BEN_OA_009	9.3077	2.3158	2002	Benin	BEN	Western.Africa	0.1	39.21	Run_17567_Lane1_Tag16, Run_17567_Lane2_Tag16
BEN_BEN_OA_010	9.3077	2.3158	2002	Benin	BEN	Western.Africa	0.39	76.94	Run_17567_Lane1_Tag17, Run_17567_Lane2_Tag17
BRA_BRA_OA_0013	-14.235	-51.9253	2003	Brazil	BRA	South.America	5.15	447.11	Run_17567_Lane1_Tag25, Run_17567_Lane2_Tag25, Run_18489_Lane8_Tag7, Run_18511_Lane1_Tag7, Run_23242_Lane1_Tag11, Run_24075_Lane1_Tag11, Run_24075_Lane2_Tag11, Run_24075_Lane3_Tag11, Run_24075_Lane4_Tag11, Run_24075_Lane5_Tag11
BRA_BRA_OA_0015	-14.235	-51.9253	2003	Brazil	BRA	South.America	5.39	281.3	Run_17567_Lane1_Tag27, Run_17567_Lane2_Tag27, Run_18489_Lane8_Tag8, Run_18511_Lane1_Tag8, Run_23242_Lane1_Tag12, Run_24075_Lane1_Tag12, Run_24075_Lane2_Tag12, Run_24075_Lane3_Tag12, Run_24075_Lane4_Tag12, Run_24075_Lane5_Tag12
CAP_CAP_CH_0010	16.5388	-23.0418	1999	Cape Verde	CAP	Western.Africa	1.06	145.12	Run_17567_Lane1_Tag37, Run_17567_Lane2_Tag37, Run_18489_Lane8_Tag10, Run_18511_Lane1_Tag10
CAP_CAP_CH_0011	16.5388	-23.0418	1999	Cape Verde	CAP	Western.Africa	0.47	31.9	Run_17567_Lane1_Tag38, Run_17567_Lane2_Tag38
CAP_CAP_CH_0013	16.5388	-23.0418	1999	Cape Verde	CAP	Western.Africa	0.31	97.76	Run_17567_Lane1_Tag40, Run_17567_Lane2_Tag40, Run_18489_Lane8_Tag11, Run_18511_Lane1_Tag11
CAP_CAP_CH_0014	16.5388	-23.0418	1999	Cape Verde	CAP	Western.Africa	0.47	82.9	Run_17567_Lane1_Tag41, Run_17567_Lane2_Tag41
CAP_CAP_CH_0015	16.5388	-23.0418	1999	Cape Verde	CAP	Western.Africa	2.14	192.18	Run_17567_Lane1_Tag42, Run_17567_Lane2_Tag42, Run_18489_Lane8_Tag12, Run_18511_Lane1_Tag12
CAP_CAP_CH_008	16.5388	-23.0418	1999	Cape Verde	CAP	Western.Africa	0.2	32.82	Run_17567_Lane1_Tag43, Run_17567_Lane2_Tag43
CAP_CAP_CH_013	16.5388	-23.0418	1999	Cape Verde	CAP	Western.Africa	0.28	55.65	Run_17567_Lane1_Tag49, Run_17567_Lane2_Tag49, Run_18489_Lane8_Tag13, Run_18511_Lane1_Tag13
FRA_BER_CH_001	46.3237	-0.4648	1999	France (mainland,farm 1)	FRA.1	Mediterranean.Area	3.83	97.59	Run_17881_Lane1_Tag12, Run_17881_Lane2_Tag12, Run_18274_Lane1_Tag12, Run_18274_Lane2_Tag12
FRA_BER_CH_002	46.3237	-0.4648	1999	France (mainland,farm 1)	FRA.1	Mediterranean.Area	3.83	136.91	Run_17881_Lane1_Tag13, Run_17881_Lane2_Tag13, Run_18274_Lane1_Tag13, Run_18274_Lane2_Tag13
FRA_BER_CH_003	46.3237	-0.4648	1999	France (mainland,farm 1)	FRA.1	Mediterranean.Area	4.54	193.17	Run_17881_Lane1_Tag14, Run_17881_Lane2_Tag14, Run_18274_Lane1_Tag14, Run_18274_Lane2_Tag14
FRA_BER_CH_004	46.3237	-0.4648	1999	France (mainland,farm 1)	FRA.1	Mediterranean.Area	2.74	129.74	Run_17881_Lane1_Tag15, Run_17881_Lane2_Tag15, Run_18274_Lane1_Tag15, Run_18274_Lane2_Tag15
FRA_BOL_CH_001	46.3237	-0.4648	1999	France (mainland,farm 2)	FRA.1	Mediterranean.Area	3.48	188.28	Run_17881_Lane1_Tag16, Run_17881_Lane2_Tag16, Run_18274_Lane1_Tag16, Run_18274_Lane2_Tag16
FRA_BOL_CH_002	46.3237	-0.4648	1999	France (mainland,farm 2)	FRA.1	Mediterranean.Area	3.04	185.43	Run_17881_Lane1_Tag17, Run_17881_Lane2_Tag17, Run_18274_Lane1_Tag17, Run_18274_Lane2_Tag17
FRA_BOL_CH_003	46.3237	-0.4648	1999	France (mainland,farm 2)	FRA.1	Mediterranean.Area	5.38	188.94	Run_17881_Lane1_Tag18, Run_17881_Lane2_Tag18, Run_18274_Lane1_Tag18, Run_18274_Lane2_Tag18
FRA_BOL_CH_004	46.3237	-0.4648	1999	France (mainland,farm 2)	FRA.1	Mediterranean.Area	11.78	5225.42	Run_17881_Lane1_Tag19, Run_17881_Lane2_Tag19, Run_18274_Lane1_Tag19, Run_18274_Lane2_Tag19, Run_23242_Lane1_Tag9, Run_24075_Lane1_Tag9, Run_24075_Lane2_Tag9, Run_24075_Lane3_Tag9, Run_24075_Lane4_Tag9, Run_24075_Lane5_Tag9
FRA_CER_CH_001	46.3237	-0.4648	1998	France (mainland,farm 3)	FRA.1	Mediterranean.Area	0.83	89.68	Run_17567_Lane1_Tag83, Run_17567_Lane2_Tag83, Run_18489_Lane8_Tag26, Run_18511_Lane1_Tag26
FRA_CER_CH_002	46.3237	-0.4648	1998	France (mainland,farm 3)	FRA.1	Mediterranean.Area	0.53	29.85	Run_17567_Lane1_Tag84, Run_17567_Lane2_Tag84, Run_18489_Lane8_Tag27, Run_18511_Lane1_Tag27
FRA_CER_CH_003	46.3237	-0.4648	1998	France (mainland,farm 3)	FRA.1	Mediterranean.Area	5.27	181.45	Run_17567_Lane1_Tag85, Run_17567_Lane2_Tag85, Run_18489_Lane8_Tag28, Run_18511_Lane1_Tag28
FRA_CER_CH_004	46.3237	-0.4648	1998	France (mainland,farm 3)	FRA.1	Mediterranean.Area	3.3	106.81	Run_17567_Lane1_Tag86, Run_17567_Lane2_Tag86, Run_18489_Lane8_Tag29, Run_18511_Lane1_Tag29
FRA_GCH_CH_001	46.3237	-0.4648	1999	France (mainland,farm 4)	FRA.1	Mediterranean.Area	6.27	188.28	Run_17567_Lane1_Tag79, Run_17567_Lane2_Tag79, Run_18489_Lane8_Tag22, Run_18511_Lane1_Tag22
FRA_GCH_CH_002	46.3237	-0.4648	1999	France (mainland,farm 4)	FRA.1	Mediterranean.Area	0.66	37.82	Run_17567_Lane1_Tag80, Run_17567_Lane2_Tag80, Run_18489_Lane8_Tag23, Run_18511_Lane1_Tag23
FRA_GCH_CH_003	46.3237	-0.4648	1999	France (mainland,farm 4)	FRA.1	Mediterranean.Area	2.9	175.02	Run_17567_Lane1_Tag81, Run_17567_Lane2_Tag81, Run_18489_Lane8_Tag24, Run_18511_Lane1_Tag24
FRA_GCH_CH_004	46.3237	-0.4648	1999	France (mainland,farm 4)	FRA.1	Mediterranean.Area	1.13	158.14	Run_17567_Lane1_Tag82, Run_17567_Lane2_Tag82, Run_18489_Lane8_Tag25, Run_18511_Lane1_Tag25
FRA_GRO_CH_001	46.3237	-0.4648	1999	France (mainland,farm 5)	FRA.1	Mediterranean.Area	2.55	161.71	Run_17567_Lane1_Tag87, Run_17567_Lane2_Tag87, Run_18489_Lane8_Tag30, Run_18511_Lane1_Tag30
FRA_GRO_CH_002	46.3237	-0.4648	1999	France (mainland,farm 5)	FRA.1	Mediterranean.Area	4.51	167.95	Run_17567_Lane1_Tag88, Run_17567_Lane2_Tag88, Run_18489_Lane8_Tag31, Run_18511_Lane1_Tag31
FRA_GRO_CH_003	46.3237	-0.4648	1999	France (mainland,farm 5)	FRA.1	Mediterranean.Area	2.46	168.85	Run_17567_Lane1_Tag89, Run_17567_Lane2_Tag89, Run_18489_Lane8_Tag32, Run_18511_Lane1_Tag32
FRA_GRO_CH_004	46.3237	-0.4648	1999	France (mainland,farm 5)	FRA.1	Mediterranean.Area	1.7	181.93	Run_17567_Lane1_Tag90, Run_17567_Lane2_Tag90, Run_18489_Lane8_Tag33, Run_18511_Lane1_Tag33
FRA_HOC_CH_002	46.3237	-0.4648	1999	France (mainland,farm 6)	FRA.1	Mediterranean.Area	4.35	194.95	Run_17881_Lane1_Tag1, Run_17881_Lane2_Tag1, Run_18274_Lane1_Tag1, Run_18274_Lane2_Tag1
FRA_HOC_CH_003	46.3237	-0.4648	1999	France (mainland,farm 6)	FRA.1	Mediterranean.Area	3.85	143.37	Run_17881_Lane1_Tag2, Run_17881_Lane2_Tag2, Run_18274_Lane1_Tag2, Run_18274_Lane2_Tag2
FRA_HOC_CH_004	46.3237	-0.4648	1999	France (mainland,farm 6)	FRA.1	Mediterranean.Area	2.91	141.3	Run_17881_Lane1_Tag3, Run_17881_Lane2_Tag3, Run_18274_Lane1_Tag3, Run_18274_Lane2_Tag3
FRA_HUM_CH_001	46.3237	-0.4648	1999	France (mainland,farm 7)	FRA.1	Mediterranean.Area	4.98	163.9	Run_17881_Lane1_Tag4, Run_17881_Lane2_Tag4, Run_18274_Lane1_Tag4, Run_18274_Lane2_Tag4, Run_23242_Lane1_Tag3, Run_24075_Lane1_Tag3, Run_24075_Lane2_Tag3, Run_24075_Lane3_Tag3, Run_24075_Lane4_Tag3, Run_24075_Lane5_Tag3
FRA_HUM_CH_002	46.3237	-0.4648	1999	France (mainland,farm 7)	FRA.1	Mediterranean.Area	1.75	169.75	Run_17881_Lane1_Tag5, Run_17881_Lane2_Tag5, Run_18274_Lane1_Tag5, Run_18274_Lane2_Tag5
FRA_HUM_CH_003	46.3237	-0.4648	1999	France (mainland,farm 7)	FRA.1	Mediterranean.Area	1.7	125.58	Run_17881_Lane1_Tag6, Run_17881_Lane2_Tag6, Run_18274_Lane1_Tag6, Run_18274_Lane2_Tag6
FRA_HUM_CH_004	46.3237	-0.4648	1999	France (mainland,farm 7)	FRA.1	Mediterranean.Area	3.08	180.79	Run_17881_Lane1_Tag7, Run_17881_Lane2_Tag7, Run_18274_Lane1_Tag7, Run_18274_Lane2_Tag7
FRA_POU_CH_001	46.3237	-0.4648	1998	France (mainland,farm 8)	FRA.1	Mediterranean.Area	0.91	186.24	Run_17881_Lane1_Tag20, Run_17881_Lane2_Tag20, Run_18274_Lane1_Tag20, Run_18274_Lane2_Tag20
FRA_POU_CH_002	46.3237	-0.4648	1998	France (mainland,farm 8)	FRA.1	Mediterranean.Area	9.61	1769.98	Run_17881_Lane1_Tag21, Run_17881_Lane2_Tag21, Run_18274_Lane1_Tag21, Run_18274_Lane2_Tag21, Run_23242_Lane1_Tag10, Run_24075_Lane1_Tag10, Run_24075_Lane2_Tag10, Run_24075_Lane3_Tag10, Run_24075_Lane4_Tag10, Run_24075_Lane5_Tag10
FRA_POU_CH_003	46.3237	-0.4648	1998	France (mainland,farm 8)	FRA.1	Mediterranean.Area	2.52	141.86	Run_17881_Lane1_Tag22, Run_17881_Lane2_Tag22, Run_18274_Lane1_Tag22, Run_18274_Lane2_Tag22
FRA_POU_CH_004	46.3237	-0.4648	1998	France (mainland,farm 8)	FRA.1	Mediterranean.Area	3.42	188.93	Run_17881_Lane1_Tag23, Run_17881_Lane2_Tag23, Run_18274_Lane1_Tag23, Run_18274_Lane2_Tag23
FRA_SER_CH_001	46.3237	-0.4648	1999	France (mainland,farm 9)	FRA.1	Mediterranean.Area	1.86	195.21	Run_17881_Lane1_Tag8, Run_17881_Lane2_Tag8, Run_18274_Lane1_Tag8, Run_18274_Lane2_Tag8
FRA_SER_CH_002	46.3237	-0.4648	1999	France (mainland,farm 9)	FRA.1	Mediterranean.Area	0.31	60	Run_17881_Lane1_Tag9, Run_17881_Lane2_Tag9, Run_18274_Lane1_Tag9, Run_18274_Lane2_Tag9
FRA_SER_CH_003	46.3237	-0.4648	1999	France (mainland,farm 9)	FRA.1	Mediterranean.Area	2.89	131.83	Run_17881_Lane1_Tag10, Run_17881_Lane2_Tag10, Run_18274_Lane1_Tag10, Run_18274_Lane2_Tag10
FRA_SER_CH_004	46.3237	-0.4648	1999	France (mainland,farm 9)	FRA.1	Mediterranean.Area	1.5	111.52	Run_17881_Lane1_Tag11, Run_17881_Lane2_Tag11, Run_18274_Lane1_Tag11, Run_18274_Lane2_Tag11
FRA_DEL_OA_002	43.1866	-0.9449	2005	France (mainland,farm 10)	FRA.2	Mediterranean.Area	0.62	159.73	Run_17567_Lane1_Tag60, Run_17567_Lane2_Tag60
FRA_GAR_OA_001	43.1866	-0.9449	2005	France (mainland,farm 11)	FRA.2	Mediterranean.Area	5.59	963.66	Run_17567_Lane1_Tag67, Run_17567_Lane2_Tag67, Run_18489_Lane8_Tag14, Run_18511_Lane1_Tag14, Run_23242_Lane1_Tag29, Run_24075_Lane1_Tag29, Run_24075_Lane2_Tag29, Run_24075_Lane3_Tag29, Run_24075_Lane4_Tag29, Run_24075_Lane5_Tag29
FRA_GAR_OA_002	43.1866	-0.9449	2005	France (mainland,farm 11)	FRA.2	Mediterranean.Area	1.38	55.77	Run_17567_Lane1_Tag68, Run_17567_Lane2_Tag68, Run_18489_Lane8_Tag15, Run_18511_Lane1_Tag15
FRA_GAR_OA_003	43.1866	-0.9449	2005	France (mainland,farm 11)	FRA.2	Mediterranean.Area	0.76	41.35	Run_17567_Lane1_Tag69, Run_17567_Lane2_Tag69, Run_18489_Lane8_Tag16, Run_18511_Lane1_Tag16
FRA_GAR_OA_004	43.1866	-0.9449	2005	France (mainland,farm 11)	FRA.2	Mediterranean.Area	1.37	148.34	Run_17567_Lane1_Tag70, Run_17567_Lane2_Tag70, Run_18489_Lane8_Tag17, Run_18511_Lane1_Tag17
FRA_INB_OA_001	43.1866	-0.9449	2005	France (mainland,farm 12)	FRA.2	Mediterranean.Area	1.38	120.9	Run_17567_Lane1_Tag71, Run_17567_Lane2_Tag71, Run_18489_Lane8_Tag18, Run_18511_Lane1_Tag18
FRA_INB_OA_002	43.1866	-0.9449	2005	France (mainland,farm 12)	FRA.2	Mediterranean.Area	7.82	1067.41	Run_17567_Lane1_Tag72, Run_17567_Lane2_Tag72, Run_18489_Lane8_Tag19, Run_18511_Lane1_Tag19, Run_23242_Lane1_Tag31, Run_24075_Lane1_Tag31, Run_24075_Lane2_Tag31, Run_24075_Lane3_Tag31, Run_24075_Lane4_Tag31, Run_24075_Lane5_Tag31
FRA_INB_OA_003	43.1866	-0.9449	2005	France (mainland,farm 12)	FRA.2	Mediterranean.Area	0.78	66.54	Run_17567_Lane1_Tag73, Run_17567_Lane2_Tag73, Run_18489_Lane8_Tag20, Run_18511_Lane1_Tag20
FRA_LAR_OA_001	43.1866	-0.9449	2004	France (mainland,farm 13)	FRA.2	Mediterranean.Area	0.32	23.65	Run_17567_Lane1_Tag63, Run_17567_Lane2_Tag63
FRA_LAR_OA_003	43.1866	-0.9449	2004	France (mainland,farm 13)	FRA.2	Mediterranean.Area	0.58	85.51	Run_17567_Lane1_Tag65, Run_17567_Lane2_Tag65
FRA_LAR_OA_004	43.1866	-0.9449	2004	France (mainland,farm 13)	FRA.2	Mediterranean.Area	0.72	72.16	Run_17567_Lane1_Tag66, Run_17567_Lane2_Tag66
FRA_LAT_OA_002	43.1866	-0.9449	2005	France (mainland,farm 14)	FRA.2	Mediterranean.Area	0.48	29.17	Run_17567_Lane1_Tag77, Run_17567_Lane2_Tag77
FRA_HAI_OA_001	43.9251	2.1486	2009	France (mainland,farm 15)	FRA.3	Mediterranean.Area	0.47	47.53	Run_17567_Lane1_Tag55, Run_17567_Lane2_Tag55
FRA_HAI_OA_003	43.9251	2.1486	2009	France (mainland,farm 15)	FRA.3	Mediterranean.Area	0.49	59.11	Run_17567_Lane1_Tag57, Run_17567_Lane2_Tag57
FRA_HER_OA_001	43.9251	2.1486	2005	France (mainland,farm 16)	FRA.3	Mediterranean.Area	0.59	68.26	Run_17567_Lane1_Tag51, Run_17567_Lane2_Tag51
FRA_HER_OA_002	43.9251	2.1486	2005	France (mainland,farm 16)	FRA.3	Mediterranean.Area	0.73	123.71	Run_17567_Lane1_Tag52, Run_17567_Lane2_Tag52
FRA_HER_OA_003	43.9251	2.1486	2005	France (mainland,farm 16)	FRA.3	Mediterranean.Area	0.12	34.01	Run_17567_Lane1_Tag53, Run_17567_Lane2_Tag53
FRA_HER_OA_004	43.9251	2.1486	2005	France (mainland,farm 16)	FRA.3	Mediterranean.Area	0.5	90.16	Run_17567_Lane1_Tag54, Run_17567_Lane2_Tag54
FRA_ORB_OA_001	45.6836	2.8415	2008	France (mainland,farm 17)	FRA.4	Mediterranean.Area	5.35	490.73	Run_18270_Lane1_Tag34, Run_18270_Lane2_Tag34, Run_18270_Lane3_Tag34, Run_18270_Lane4_Tag34, Run_23242_Lane1_Tag17, Run_24075_Lane1_Tag17, Run_24075_Lane2_Tag17, Run_24075_Lane3_Tag17, Run_24075_Lane4_Tag17, Run_24075_Lane5_Tag17
FRA_ORB_OA_002	45.6836	2.8415	2008	France (mainland,farm 17)	FRA.4	Mediterranean.Area	1.6	195.44	Run_18270_Lane1_Tag35, Run_18270_Lane2_Tag35, Run_18270_Lane3_Tag35, Run_18270_Lane4_Tag35
FRA_ORB_OA_003	45.6836	2.8415	2008	France (mainland,farm 17)	FRA.4	Mediterranean.Area	1.46	188.73	Run_18270_Lane1_Tag36, Run_18270_Lane2_Tag36, Run_18270_Lane3_Tag36, Run_18270_Lane4_Tag36
FRA_ORB_OA_004	45.6836	2.8415	2008	France (mainland,farm 17)	FRA.4	Mediterranean.Area	3.53	172.6	Run_18270_Lane1_Tag37, Run_18270_Lane2_Tag37, Run_18270_Lane3_Tag37, Run_18270_Lane4_Tag37
FRG_AVE_OA_001	16.265	-61.551	2005	France (Guadeloupe,farm1)	FRG	South.America	3.84	193.58	Run_17881_Lane1_Tag24, Run_17881_Lane2_Tag24, Run_18274_Lane1_Tag24, Run_18274_Lane2_Tag24
FRG_AVE_OA_002	16.265	-61.551	2005	France (Guadeloupe,farm1)	FRG	South.America	2.64	143.96	Run_17881_Lane1_Tag25, Run_17881_Lane2_Tag25, Run_18274_Lane1_Tag25, Run_18274_Lane2_Tag25
FRG_AVE_OA_003	16.265	-61.551	2005	France (Guadeloupe,farm1)	FRG	South.America	2.14	194.09	Run_17881_Lane1_Tag26, Run_17881_Lane2_Tag26, Run_18274_Lane1_Tag26, Run_18274_Lane2_Tag26
FRG_AVE_OA_004	16.265	-61.551	2005	France (Guadeloupe,farm1)	FRG	South.America	2.19	190.53	Run_17881_Lane1_Tag27, Run_17881_Lane2_Tag27, Run_18274_Lane1_Tag27, Run_18274_Lane2_Tag27
FRG_CES_OA_001	16.265	-61.551	2005	France (Guadeloupe,farm2)	FRG	South.America	1.22	168.9	Run_17881_Lane1_Tag36, Run_17881_Lane2_Tag36, Run_18274_Lane1_Tag36, Run_18274_Lane2_Tag36
FRG_CES_OA_002	16.265	-61.551	2005	France (Guadeloupe,farm2)	FRG	South.America	1.45	74.21	Run_17881_Lane1_Tag37, Run_17881_Lane2_Tag37, Run_18274_Lane1_Tag37, Run_18274_Lane2_Tag37
FRG_CES_OA_003	16.265	-61.551	2005	France (Guadeloupe,farm2)	FRG	South.America	0.65	89.31	Run_17881_Lane1_Tag38, Run_17881_Lane2_Tag38, Run_18274_Lane1_Tag38, Run_18274_Lane2_Tag38
FRG_CES_OA_004	16.265	-61.551	2005	France (Guadeloupe,farm2)	FRG	South.America	1.29	47.17	Run_17881_Lane1_Tag39, Run_17881_Lane2_Tag39, Run_18274_Lane1_Tag39, Run_18274_Lane2_Tag39
FRG_DAV_OA_001	16.265	-61.551	2005	France (Guadeloupe,farm3)	FRG	South.America	2.04	143.57	Run_17881_Lane1_Tag40, Run_17881_Lane2_Tag40, Run_18274_Lane1_Tag40, Run_18274_Lane2_Tag40
FRG_DAV_OA_002	16.265	-61.551	2005	France (Guadeloupe,farm3)	FRG	South.America	0.52	37.4	Run_17881_Lane1_Tag41, Run_17881_Lane2_Tag41, Run_18274_Lane1_Tag41, Run_18274_Lane2_Tag41
FRG_DAV_OA_003	16.265	-61.551	2005	France (Guadeloupe,farm3)	FRG	South.America	3.45	181.71	Run_17881_Lane1_Tag42, Run_17881_Lane2_Tag42, Run_18274_Lane1_Tag42, Run_18274_Lane2_Tag42
FRG_DAV_OA_004	16.265	-61.551	2005	France (Guadeloupe,farm3)	FRG	South.America	8.48	654.76	Run_17881_Lane1_Tag43, Run_17881_Lane2_Tag43, Run_18274_Lane1_Tag43, Run_18274_Lane2_Tag43, Run_23242_Lane1_Tag19, Run_24075_Lane1_Tag19, Run_24075_Lane2_Tag19, Run_24075_Lane3_Tag19, Run_24075_Lane4_Tag19, Run_24075_Lane5_Tag19
FRG_DEJ_OA_001	16.265	-61.551	2005	France (Guadeloupe,farm4)	FRG	South.America	14.72	1329.43	Run_17881_Lane1_Tag28, Run_17881_Lane2_Tag28, Run_18274_Lane1_Tag28, Run_18274_Lane2_Tag28, Run_23242_Lane1_Tag13, Run_24075_Lane1_Tag13, Run_24075_Lane2_Tag13, Run_24075_Lane3_Tag13, Run_24075_Lane4_Tag13, Run_24075_Lane5_Tag13
FRG_DEJ_OA_002	16.265	-61.551	2005	France (Guadeloupe,farm4)	FRG	South.America	14.65	5544.17	Run_17881_Lane1_Tag29, Run_17881_Lane2_Tag29, Run_18274_Lane1_Tag29, Run_18274_Lane2_Tag29, Run_23242_Lane1_Tag14, Run_24075_Lane1_Tag14, Run_24075_Lane2_Tag14, Run_24075_Lane3_Tag14, Run_24075_Lane4_Tag14, Run_24075_Lane5_Tag14
FRG_DEJ_OA_003	16.265	-61.551	2005	France (Guadeloupe,farm4)	FRG	South.America	15.24	5867.86	Run_17881_Lane1_Tag30, Run_17881_Lane2_Tag30, Run_18274_Lane1_Tag30, Run_18274_Lane2_Tag30, Run_23242_Lane1_Tag15, Run_24075_Lane1_Tag15, Run_24075_Lane2_Tag15, Run_24075_Lane3_Tag15, Run_24075_Lane4_Tag15, Run_24075_Lane5_Tag15
FRG_DEJ_OA_004	16.265	-61.551	2005	France (Guadeloupe,farm4)	FRG	South.America	1.85	181.73	Run_17881_Lane1_Tag31, Run_17881_Lane2_Tag31, Run_18274_Lane1_Tag31, Run_18274_Lane2_Tag31
FRG_MEY_OA_001	16.265	-61.551	2005	France (Guadeloupe,farm5)	FRG	South.America	1.38	125.25	Run_17881_Lane1_Tag32, Run_17881_Lane2_Tag32, Run_18274_Lane1_Tag32, Run_18274_Lane2_Tag32
FRG_MEY_OA_002	16.265	-61.551	2005	France (Guadeloupe,farm5)	FRG	South.America	2.65	108.03	Run_17881_Lane1_Tag33, Run_17881_Lane2_Tag33, Run_18274_Lane1_Tag33, Run_18274_Lane2_Tag33
FRG_MEY_OA_003	16.265	-61.551	2005	France (Guadeloupe,farm5)	FRG	South.America	10.67	416.94	Run_17881_Lane1_Tag35, Run_17881_Lane2_Tag35, Run_18274_Lane1_Tag35, Run_18274_Lane2_Tag35, Run_23242_Lane1_Tag18, Run_24075_Lane1_Tag18, Run_24075_Lane2_Tag18, Run_24075_Lane3_Tag18, Run_24075_Lane4_Tag18, Run_24075_Lane5_Tag18
FRG_ROB_OA_001	16.265	-61.551	2005	France (Guadeloupe,farm6)	FRG	South.America	1.55	115.09	Run_17881_Lane1_Tag44, Run_17881_Lane2_Tag44, Run_18274_Lane1_Tag44, Run_18274_Lane2_Tag44
FRG_ROB_OA_002	16.265	-61.551	2005	France (Guadeloupe,farm6)	FRG	South.America	2.85	190.07	Run_17881_Lane1_Tag45, Run_17881_Lane2_Tag45, Run_18274_Lane1_Tag45, Run_18274_Lane2_Tag45
FRG_ROB_OA_003	16.265	-61.551	2005	France (Guadeloupe,farm6)	FRG	South.America	3.23	160.94	Run_17881_Lane1_Tag46, Run_17881_Lane2_Tag46, Run_18274_Lane1_Tag46, Run_18274_Lane2_Tag46
FRG_ROB_OA_004	16.265	-61.551	2005	France (Guadeloupe,farm6)	FRG	South.America	2.47	179.87	Run_17881_Lane1_Tag47, Run_17881_Lane2_Tag47, Run_18274_Lane1_Tag47, Run_18274_Lane2_Tag47
IND_IND_CH_002	-0.7893	113.921	1996	Indonesia	IND	Oceania	12.68	644.13	Run_17881_Lane1_Tag49, Run_17881_Lane2_Tag49, Run_18274_Lane1_Tag49, Run_18274_Lane2_Tag49, Run_23242_Lane1_Tag22, Run_24075_Lane1_Tag22, Run_24075_Lane2_Tag22, Run_24075_Lane3_Tag22, Run_24075_Lane4_Tag22, Run_24075_Lane5_Tag22
IND_IND_CH_003	-0.7893	113.921	1996	Indonesia	IND	Oceania	1.24	31.1	Run_17881_Lane1_Tag50, Run_17881_Lane2_Tag50, Run_18274_Lane1_Tag50, Run_18274_Lane2_Tag50
IND_IND_CH_004	-0.7893	113.921	1996	Indonesia	IND	Oceania	1.29	49.24	Run_17881_Lane1_Tag51, Run_17881_Lane2_Tag51, Run_18274_Lane1_Tag51, Run_18274_Lane2_Tag51
IND_IND_CH_005	-0.7893	113.921	1996	Indonesia	IND	Oceania	11.07	211.59	Run_17881_Lane1_Tag52, Run_17881_Lane2_Tag52, Run_18274_Lane1_Tag52, Run_18274_Lane2_Tag52, Run_23242_Lane1_Tag23, Run_24075_Lane1_Tag23, Run_24075_Lane2_Tag23, Run_24075_Lane3_Tag23, Run_24075_Lane4_Tag23, Run_24075_Lane5_Tag23
IND_IND_CH_006	-0.7893	113.921	1996	Indonesia	IND	Oceania	0.65	80.72	Run_17881_Lane1_Tag53, Run_17881_Lane2_Tag53, Run_18274_Lane1_Tag53, Run_18274_Lane2_Tag53
IND_IND_CH_007	-0.7893	113.921	1996	Indonesia	IND	Oceania	2.77	110.33	Run_17881_Lane1_Tag54, Run_17881_Lane2_Tag54, Run_18274_Lane1_Tag54, Run_18274_Lane2_Tag54
MOR_MAR_OA_001	31.7917	-7.0926	2000	Morocco	MOR	Mediterranean.Area	1.42	172.44	Run_17881_Lane1_Tag70, Run_17881_Lane2_Tag70, Run_18274_Lane1_Tag70, Run_18274_Lane2_Tag70
MOR_MAR_OA_0010	31.7917	-7.0926	2000	Morocco	MOR	Mediterranean.Area	1.86	188.57	Run_17881_Lane1_Tag79, Run_17881_Lane2_Tag79, Run_18274_Lane1_Tag79, Run_18274_Lane2_Tag79
MOR_MAR_OA_0011	31.7917	-7.0926	2000	Morocco	MOR	Mediterranean.Area	1.02	142.32	Run_17881_Lane1_Tag80, Run_17881_Lane2_Tag80, Run_18274_Lane1_Tag80, Run_18274_Lane2_Tag80
MOR_MAR_OA_0012	31.7917	-7.0926	2000	Morocco	MOR	Mediterranean.Area	2.42	187.59	Run_17881_Lane1_Tag81, Run_17881_Lane2_Tag81, Run_18274_Lane1_Tag81, Run_18274_Lane2_Tag81
MOR_MAR_OA_0013	31.7917	-7.0926	2000	Morocco	MOR	Mediterranean.Area	2.04	195.04	Run_17881_Lane1_Tag82, Run_17881_Lane2_Tag82, Run_18274_Lane1_Tag82, Run_18274_Lane2_Tag82
MOR_MAR_OA_0014	31.7917	-7.0926	2000	Morocco	MOR	Mediterranean.Area	13.1	2307.01	Run_17881_Lane1_Tag83, Run_17881_Lane2_Tag83, Run_18274_Lane1_Tag83, Run_18274_Lane2_Tag83, Run_23242_Lane1_Tag37, Run_24075_Lane1_Tag37, Run_24075_Lane2_Tag37, Run_24075_Lane3_Tag37, Run_24075_Lane4_Tag37, Run_24075_Lane5_Tag37
MOR_MAR_OA_0015	31.7917	-7.0926	2000	Morocco	MOR	Mediterranean.Area	8.1	477.8	Run_17881_Lane1_Tag84, Run_17881_Lane2_Tag84, Run_18274_Lane1_Tag84, Run_18274_Lane2_Tag84, Run_23242_Lane1_Tag38, Run_24075_Lane1_Tag38, Run_24075_Lane2_Tag38, Run_24075_Lane3_Tag38, Run_24075_Lane4_Tag38, Run_24075_Lane5_Tag38
MOR_MAR_OA_002	31.7917	-7.0926	2000	Morocco	MOR	Mediterranean.Area	0.28	42.34	Run_17881_Lane1_Tag71, Run_17881_Lane2_Tag71, Run_18274_Lane1_Tag71, Run_18274_Lane2_Tag71
MOR_MAR_OA_003	31.7917	-7.0926	2000	Morocco	MOR	Mediterranean.Area	0.75	168.24	Run_17881_Lane1_Tag72, Run_17881_Lane2_Tag72, Run_18274_Lane1_Tag72, Run_18274_Lane2_Tag72
MOR_MAR_OA_005	31.7917	-7.0926	2000	Morocco	MOR	Mediterranean.Area	1.41	121.44	Run_17881_Lane1_Tag74, Run_17881_Lane2_Tag74, Run_18274_Lane1_Tag74, Run_18274_Lane2_Tag74
MOR_MAR_OA_006	31.7917	-7.0926	2000	Morocco	MOR	Mediterranean.Area	0.52	52.43	Run_17881_Lane1_Tag75, Run_17881_Lane2_Tag75, Run_18274_Lane1_Tag75, Run_18274_Lane2_Tag75
MOR_MAR_OA_008	31.7917	-7.0926	2000	Morocco	MOR	Mediterranean.Area	1.37	195.19	Run_17881_Lane1_Tag77, Run_17881_Lane2_Tag77, Run_18274_Lane1_Tag77, Run_18274_Lane2_Tag77
MOR_MAR_OA_009	31.7917	-7.0926	2000	Morocco	MOR	Mediterranean.Area	11.21	3567.24	Run_17881_Lane1_Tag78, Run_17881_Lane2_Tag78, Run_18274_Lane1_Tag78, Run_18274_Lane2_Tag78, Run_23242_Lane1_Tag35, Run_24075_Lane1_Tag35, Run_24075_Lane2_Tag35, Run_24075_Lane3_Tag35, Run_24075_Lane4_Tag35, Run_24075_Lane5_Tag35
NAM_NAM_CH_001	-22.9576	18.4904	1998	Namibia	NAM	Sub.Tropical.Africa	6.8	375.67	Run_17881_Lane1_Tag85, Run_17881_Lane2_Tag85, Run_18274_Lane1_Tag85, Run_18274_Lane2_Tag85, Run_23242_Lane1_Tag39, Run_24075_Lane1_Tag39, Run_24075_Lane2_Tag39, Run_24075_Lane3_Tag39, Run_24075_Lane4_Tag39, Run_24075_Lane5_Tag39
NAM_NAM_CH_0010	-22.9576	18.4904	1998	Namibia	NAM	Sub.Tropical.Africa	14.14	808.21	Run_17881_Lane1_Tag86, Run_17881_Lane2_Tag86, Run_18274_Lane1_Tag86, Run_18274_Lane2_Tag86, Run_23242_Lane1_Tag40, Run_24075_Lane1_Tag40, Run_24075_Lane2_Tag40, Run_24075_Lane3_Tag40, Run_24075_Lane4_Tag40, Run_24075_Lane5_Tag40
NAM_NAM_CH_0011	-22.9576	18.4904	1998	Namibia	NAM	Sub.Tropical.Africa	4.73	121.89	Run_17881_Lane1_Tag87, Run_17881_Lane2_Tag87, Run_18274_Lane1_Tag87, Run_18274_Lane2_Tag87
NAM_NAM_CH_0012	-22.9576	18.4904	1998	Namibia	NAM	Sub.Tropical.Africa	3.2	134.18	Run_17881_Lane1_Tag88, Run_17881_Lane2_Tag88, Run_18274_Lane1_Tag88, Run_18274_Lane2_Tag88
NAM_NAM_CH_0013	-22.9576	18.4904	1998	Namibia	NAM	Sub.Tropical.Africa	3.36	145.3	Run_17881_Lane1_Tag89, Run_17881_Lane2_Tag89, Run_18274_Lane1_Tag89, Run_18274_Lane2_Tag89
NAM_NAM_CH_0014	-22.9576	18.4904	1998	Namibia	NAM	Sub.Tropical.Africa	3.7	144.58	Run_17881_Lane1_Tag90, Run_17881_Lane2_Tag90, Run_18274_Lane1_Tag90, Run_18274_Lane2_Tag90
NAM_NAM_CH_0015	-22.9576	18.4904	1998	Namibia	NAM	Sub.Tropical.Africa	14.67	904.88	Run_17881_Lane1_Tag91, Run_17881_Lane2_Tag91, Run_18274_Lane1_Tag91, Run_18274_Lane2_Tag91, Run_23242_Lane1_Tag43, Run_24075_Lane1_Tag43, Run_24075_Lane2_Tag43, Run_24075_Lane3_Tag43, Run_24075_Lane4_Tag43, Run_24075_Lane5_Tag43
NAM_NAM_CH_008	-22.9576	18.4904	1998	Namibia	NAM	Sub.Tropical.Africa	0.89	28.45	Run_18270_Lane1_Tag1, Run_18270_Lane2_Tag1, Run_18270_Lane3_Tag1, Run_18270_Lane4_Tag1
NAM_NAM_CH_009	-22.9576	18.4904	1998	Namibia	NAM	Sub.Tropical.Africa	7.67	176.93	Run_18270_Lane1_Tag2, Run_18270_Lane2_Tag2, Run_18270_Lane3_Tag2, Run_18270_Lane4_Tag2, Run_23242_Lane1_Tag1, Run_24075_Lane1_Tag1, Run_24075_Lane2_Tag1, Run_24075_Lane3_Tag1, Run_24075_Lane4_Tag1, Run_24075_Lane5_Tag1
NAM_NAM_CH_010	-22.9576	18.4904	1998	Namibia	NAM	Sub.Tropical.Africa	6.05	433.29	Run_18270_Lane1_Tag3, Run_18270_Lane2_Tag3, Run_18270_Lane3_Tag3, Run_18270_Lane4_Tag3, Run_23242_Lane1_Tag2, Run_24075_Lane1_Tag2, Run_24075_Lane2_Tag2, Run_24075_Lane3_Tag2, Run_24075_Lane4_Tag2, Run_24075_Lane5_Tag2
NAM_NAM_CH_011	-22.9576	18.4904	1998	Namibia	NAM	Sub.Tropical.Africa	2.01	118.6	Run_18270_Lane1_Tag4, Run_18270_Lane2_Tag4, Run_18270_Lane3_Tag4, Run_18270_Lane4_Tag4
NAM_NAM_CH_012	-22.9576	18.4904	1998	Namibia	NAM	Sub.Tropical.Africa	1.94	134.73	Run_18270_Lane1_Tag5, Run_18270_Lane2_Tag5, Run_18270_Lane3_Tag5, Run_18270_Lane4_Tag5
NAM_NAM_CH_013	-22.9576	18.4904	1998	Namibia	NAM	Sub.Tropical.Africa	9.78	1509.67	Run_18270_Lane1_Tag6, Run_18270_Lane2_Tag6, Run_18270_Lane3_Tag6, Run_18270_Lane4_Tag6, Run_23242_Lane1_Tag5, Run_24075_Lane1_Tag5, Run_24075_Lane2_Tag5, Run_24075_Lane3_Tag5, Run_24075_Lane4_Tag5, Run_24075_Lane5_Tag5
NAM_NAM_CH_014	-22.9576	18.4904	1998	Namibia	NAM	Sub.Tropical.Africa	2.6	97.21	Run_18270_Lane1_Tag7, Run_18270_Lane2_Tag7, Run_18270_Lane3_Tag7, Run_18270_Lane4_Tag7
NAM_NAM_CH_015	-22.9576	18.4904	1998	Namibia	NAM	Sub.Tropical.Africa	2.69	100.3	Run_18270_Lane1_Tag8, Run_18270_Lane2_Tag8, Run_18270_Lane3_Tag8, Run_18270_Lane4_Tag8
STA_KOK_OA_001	-30.5096	29.4063	2011	South-Africa	STA.1	Sub.Tropical.Africa	1.56	198.45	Run_17881_Lane1_Tag55, Run_17881_Lane2_Tag55, Run_18274_Lane1_Tag55, Run_18274_Lane2_Tag55
STA_KOK_OA_0010	-30.5096	29.4063	2011	South-Africa	STA.1	Sub.Tropical.Africa	1.08	87.84	Run_17881_Lane1_Tag56, Run_17881_Lane2_Tag56, Run_18274_Lane1_Tag56, Run_18274_Lane2_Tag56
STA_KOK_OA_0012	-30.5096	29.4063	2011	South-Africa	STA.1	Sub.Tropical.Africa	0.77	83.8	Run_17881_Lane1_Tag58, Run_17881_Lane2_Tag58, Run_18274_Lane1_Tag58, Run_18274_Lane2_Tag58
STA_KOK_OA_0013	-30.5096	29.4063	2011	South-Africa	STA.1	Sub.Tropical.Africa	1.44	127.09	Run_17881_Lane1_Tag59, Run_17881_Lane2_Tag59, Run_18274_Lane1_Tag59, Run_18274_Lane2_Tag59
STA_KOK_OA_0014	-30.5096	29.4063	2011	South-Africa	STA.1	Sub.Tropical.Africa	3.35	161.84	Run_17881_Lane1_Tag60, Run_17881_Lane2_Tag60, Run_18274_Lane1_Tag60, Run_18274_Lane2_Tag60, Run_23242_Lane1_Tag26, Run_24075_Lane1_Tag26, Run_24075_Lane2_Tag26, Run_24075_Lane3_Tag26, Run_24075_Lane4_Tag26, Run_24075_Lane5_Tag26
STA_KOK_OA_0015	-30.5096	29.4063	2011	South-Africa	STA.1	Sub.Tropical.Africa	5.42	197.58	Run_17881_Lane1_Tag61, Run_17881_Lane2_Tag61, Run_18274_Lane1_Tag61, Run_18274_Lane2_Tag61
STA_KOK_OA_008	-30.5096	29.4063	2011	South-Africa	STA.1	Sub.Tropical.Africa	14.75	222.09	Run_17881_Lane1_Tag62, Run_17881_Lane2_Tag62, Run_18274_Lane1_Tag62, Run_18274_Lane2_Tag62, Run_23242_Lane1_Tag27, Run_24075_Lane1_Tag27, Run_24075_Lane2_Tag27, Run_24075_Lane3_Tag27, Run_24075_Lane4_Tag27, Run_24075_Lane5_Tag27
STA_KOK_OA_009	-30.5096	29.4063	2011	South-Africa	STA.1	Sub.Tropical.Africa	2.29	192.66	Run_17881_Lane1_Tag63, Run_17881_Lane2_Tag63, Run_18274_Lane1_Tag63, Run_18274_Lane2_Tag63
STA_KOK_OA_010	-30.5096	29.4063	2011	South-Africa	STA.1	Sub.Tropical.Africa	1.25	115.26	Run_17881_Lane1_Tag64, Run_17881_Lane2_Tag64, Run_18274_Lane1_Tag64, Run_18274_Lane2_Tag64
STA_KOK_OA_011	-30.5096	29.4063	2011	South-Africa	STA.1	Sub.Tropical.Africa	13.78	892.87	Run_17881_Lane1_Tag65, Run_17881_Lane2_Tag65, Run_18274_Lane1_Tag65, Run_18274_Lane2_Tag65, Run_23242_Lane1_Tag28, Run_24075_Lane1_Tag28, Run_24075_Lane2_Tag28, Run_24075_Lane3_Tag28, Run_24075_Lane4_Tag28, Run_24075_Lane5_Tag28
STA_KOK_OA_012	-30.5096	29.4063	2011	South-Africa	STA.1	Sub.Tropical.Africa	1.2	137.24	Run_17881_Lane1_Tag66, Run_17881_Lane2_Tag66, Run_18274_Lane1_Tag66, Run_18274_Lane2_Tag66
STA_KOK_OA_013	-30.5096	29.4063	2011	South-Africa	STA.1	Sub.Tropical.Africa	0.81	46.16	Run_17881_Lane1_Tag67, Run_17881_Lane2_Tag67, Run_18274_Lane1_Tag67, Run_18274_Lane2_Tag67
STA_KOK_OA_014	-30.5096	29.4063	2011	South-Africa	STA.1	Sub.Tropical.Africa	0.56	60.82	Run_17881_Lane1_Tag68, Run_17881_Lane2_Tag68, Run_18274_Lane1_Tag68, Run_18274_Lane2_Tag68
STA_KOK_OA_015	-30.5096	29.4063	2011	South-Africa	STA.1	Sub.Tropical.Africa	7.84	260.84	Run_17881_Lane1_Tag69, Run_17881_Lane2_Tag69, Run_18274_Lane1_Tag69, Run_18274_Lane2_Tag69, Run_23242_Lane1_Tag30, Run_24075_Lane1_Tag30, Run_24075_Lane2_Tag30, Run_24075_Lane3_Tag30, Run_24075_Lane4_Tag30, Run_24075_Lane5_Tag30
STA_OND_OA_001	-25.6409	28.1708	2001	South-Africa	STA.2	Sub.Tropical.Africa	0.46	139.65	Run_18270_Lane1_Tag19, Run_18270_Lane2_Tag19, Run_18270_Lane3_Tag19, Run_18270_Lane4_Tag19
STA_OND_OA_0010	-25.6409	28.1708	2001	South-Africa	STA.2	Sub.Tropical.Africa	0.81	50.96	Run_18270_Lane1_Tag20, Run_18270_Lane2_Tag20, Run_18270_Lane3_Tag20, Run_18270_Lane4_Tag20
STA_OND_OA_0011	-25.6409	28.1708	2001	South-Africa	STA.2	Sub.Tropical.Africa	1.54	166.53	Run_18270_Lane1_Tag21, Run_18270_Lane2_Tag21, Run_18270_Lane3_Tag21, Run_18270_Lane4_Tag21
STA_OND_OA_0012	-25.6409	28.1708	2001	South-Africa	STA.2	Sub.Tropical.Africa	1.66	176.05	Run_18270_Lane1_Tag22, Run_18270_Lane2_Tag22, Run_18270_Lane3_Tag22, Run_18270_Lane4_Tag22
STA_OND_OA_0013	-25.6409	28.1708	2001	South-Africa	STA.2	Sub.Tropical.Africa	1.88	203.8	Run_18270_Lane1_Tag23, Run_18270_Lane2_Tag23, Run_18270_Lane3_Tag23, Run_18270_Lane4_Tag23
STA_OND_OA_0014	-25.6409	28.1708	2001	South-Africa	STA.2	Sub.Tropical.Africa	1.38	216.91	Run_18270_Lane1_Tag24, Run_18270_Lane2_Tag24, Run_18270_Lane3_Tag24, Run_18270_Lane4_Tag24
STA_OND_OA_0015	-25.6409	28.1708	2001	South-Africa	STA.2	Sub.Tropical.Africa	2.72	48.29	Run_18270_Lane1_Tag25, Run_18270_Lane2_Tag25, Run_18270_Lane3_Tag25, Run_18270_Lane4_Tag25
STA_OND_OA_008	-25.6409	28.1708	2001	South-Africa	STA.2	Sub.Tropical.Africa	1.21	148.61	Run_18270_Lane1_Tag26, Run_18270_Lane2_Tag26, Run_18270_Lane3_Tag26, Run_18270_Lane4_Tag26
STA_OND_OA_010	-25.6409	28.1708	2001	South-Africa	STA.2	Sub.Tropical.Africa	1.96	200.19	Run_18270_Lane1_Tag28, Run_18270_Lane2_Tag28, Run_18270_Lane3_Tag28, Run_18270_Lane4_Tag28
STA_OND_OA_011	-25.6409	28.1708	2001	South-Africa	STA.2	Sub.Tropical.Africa	1.36	183.81	Run_18270_Lane1_Tag29, Run_18270_Lane2_Tag29, Run_18270_Lane3_Tag29, Run_18270_Lane4_Tag29
STA_OND_OA_012	-25.6409	28.1708	2001	South-Africa	STA.2	Sub.Tropical.Africa	2.51	44.57	Run_18270_Lane1_Tag30, Run_18270_Lane2_Tag30, Run_18270_Lane3_Tag30, Run_18270_Lane4_Tag30
STA_OND_OA_013	-25.6409	28.1708	2001	South-Africa	STA.2	Sub.Tropical.Africa	1.59	44.59	Run_18270_Lane1_Tag31, Run_18270_Lane2_Tag31, Run_18270_Lane3_Tag31, Run_18270_Lane4_Tag31
STA_OND_OA_014	-25.6409	28.1708	2001	South-Africa	STA.2	Sub.Tropical.Africa	2.15	195.86	Run_18270_Lane1_Tag32, Run_18270_Lane2_Tag32, Run_18270_Lane3_Tag32, Run_18270_Lane4_Tag32
STA_OND_OA_015	-25.6409	28.1708	2001	South-Africa	STA.2	Sub.Tropical.Africa	3.85	44.73	Run_18270_Lane1_Tag33, Run_18270_Lane2_Tag33, Run_18270_Lane3_Tag33, Run_18270_Lane4_Tag33, Run_23242_Lane1_Tag16, Run_24075_Lane1_Tag16, Run_24075_Lane2_Tag16, Run_24075_Lane3_Tag16, Run_24075_Lane4_Tag16, Run_24075_Lane5_Tag16
STA_WHR_OA_001	-25.3299	31.0163	2001	South-Africa	STA.3	Sub.Tropical.Africa	4	92.73	Run_18270_Lane1_Tag62, Run_18270_Lane2_Tag62, Run_18270_Lane3_Tag62, Run_18270_Lane4_Tag62
STA_WHR_OA_0011	-25.3299	31.0163	2001	South-Africa	STA.3	Sub.Tropical.Africa	1.62	128.38	Run_18270_Lane1_Tag63, Run_18270_Lane2_Tag63, Run_18270_Lane3_Tag63, Run_18270_Lane4_Tag63
STA_WHR_OA_0012	-25.3299	31.0163	2001	South-Africa	STA.3	Sub.Tropical.Africa	2.39	114.61	Run_18270_Lane1_Tag64, Run_18270_Lane2_Tag64, Run_18270_Lane3_Tag64, Run_18270_Lane4_Tag64
STA_WHR_OA_0013	-25.3299	31.0163	2001	South-Africa	STA.3	Sub.Tropical.Africa	3.54	109.77	Run_18270_Lane1_Tag65, Run_18270_Lane2_Tag65, Run_18270_Lane3_Tag65, Run_18270_Lane4_Tag65
STA_WHR_OA_0014	-25.3299	31.0163	2001	South-Africa	STA.3	Sub.Tropical.Africa	2.62	143.92	Run_18270_Lane1_Tag66, Run_18270_Lane2_Tag66, Run_18270_Lane3_Tag66, Run_18270_Lane4_Tag66
STA_WHR_OA_0015	-25.3299	31.0163	2001	South-Africa	STA.3	Sub.Tropical.Africa	2.71	132.17	Run_18270_Lane1_Tag67, Run_18270_Lane2_Tag67, Run_18270_Lane3_Tag67, Run_18270_Lane4_Tag67
STA_WHR_OA_007	-25.3299	31.0163	2001	South-Africa	STA.3	Sub.Tropical.Africa	2.15	75.11	Run_18270_Lane1_Tag68, Run_18270_Lane2_Tag68, Run_18270_Lane3_Tag68, Run_18270_Lane4_Tag68
STA_WHR_OA_008	-25.3299	31.0163	2001	South-Africa	STA.3	Sub.Tropical.Africa	1.37	68.8	Run_18270_Lane1_Tag69, Run_18270_Lane2_Tag69, Run_18270_Lane3_Tag69, Run_18270_Lane4_Tag69
STA_WHR_OA_009	-25.3299	31.0163	2001	South-Africa	STA.3	Sub.Tropical.Africa	0.91	60.4	Run_18270_Lane1_Tag70, Run_18270_Lane2_Tag70, Run_18270_Lane3_Tag70, Run_18270_Lane4_Tag70
STA_WHR_OA_011	-25.3299	31.0163	2001	South-Africa	STA.3	Sub.Tropical.Africa	3.57	275.86	Run_18270_Lane1_Tag72, Run_18270_Lane2_Tag72, Run_18270_Lane3_Tag72, Run_18270_Lane4_Tag72, Run_23242_Lane1_Tag32, Run_24075_Lane1_Tag32, Run_24075_Lane2_Tag32, Run_24075_Lane3_Tag32, Run_24075_Lane4_Tag32, Run_24075_Lane5_Tag32
STA_WHR_OA_012	-25.3299	31.0163	2001	South-Africa	STA.3	Sub.Tropical.Africa	3.93	108.64	Run_18270_Lane1_Tag73, Run_18270_Lane2_Tag73, Run_18270_Lane3_Tag73, Run_18270_Lane4_Tag73, Run_23242_Lane1_Tag33, Run_24075_Lane1_Tag33, Run_24075_Lane2_Tag33, Run_24075_Lane3_Tag33, Run_24075_Lane4_Tag33, Run_24075_Lane5_Tag33
STA_WHR_OA_013	-25.3299	31.0163	2001	South-Africa	STA.3	Sub.Tropical.Africa	3.59	76.21	Run_18270_Lane1_Tag74, Run_18270_Lane2_Tag74, Run_18270_Lane3_Tag74, Run_18270_Lane4_Tag74, Run_23242_Lane1_Tag34, Run_24075_Lane1_Tag34, Run_24075_Lane2_Tag34, Run_24075_Lane3_Tag34, Run_24075_Lane4_Tag34, Run_24075_Lane5_Tag34
STA_WHR_OA_014	-25.3299	31.0163	2001	South-Africa	STA.3	Sub.Tropical.Africa	1.89	37.2	Run_18270_Lane1_Tag75, Run_18270_Lane2_Tag75, Run_18270_Lane3_Tag75, Run_18270_Lane4_Tag75
STO_STO_CH_001	0.1864	6.6131	1999	São Tomé	STO	Western.Africa	5.01	137.99	Run_18270_Lane1_Tag38, Run_18270_Lane2_Tag38, Run_18270_Lane3_Tag38, Run_18270_Lane4_Tag38
STO_STO_CH_002	0.1864	6.6131	1999	São Tomé	STO	Western.Africa	1.21	79.75	Run_18270_Lane1_Tag39, Run_18270_Lane2_Tag39, Run_18270_Lane3_Tag39, Run_18270_Lane4_Tag39
STO_STO_CH_003	0.1864	6.6131	1999	São Tomé	STO	Western.Africa	1	108.17	Run_18270_Lane1_Tag40, Run_18270_Lane2_Tag40, Run_18270_Lane3_Tag40, Run_18270_Lane4_Tag40
STO_STO_CH_004	0.1864	6.6131	1999	São Tomé	STO	Western.Africa	1.07	88.94	Run_18270_Lane1_Tag41, Run_18270_Lane2_Tag41, Run_18270_Lane3_Tag41, Run_18270_Lane4_Tag41
STO_STO_CH_005	0.1864	6.6131	1999	São Tomé	STO	Western.Africa	1.35	135.3	Run_18270_Lane1_Tag42, Run_18270_Lane2_Tag42, Run_18270_Lane3_Tag42, Run_18270_Lane4_Tag42
STO_STO_CH_006	0.1864	6.6131	1999	São Tomé	STO	Western.Africa	1.04	100.93	Run_18270_Lane1_Tag43, Run_18270_Lane2_Tag43, Run_18270_Lane3_Tag43, Run_18270_Lane4_Tag43
STO_STO_CH_007	0.1864	6.6131	1999	São Tomé	STO	Western.Africa	3.38	699.51	Run_18270_Lane1_Tag44, Run_18270_Lane2_Tag44, Run_18270_Lane3_Tag44, Run_18270_Lane4_Tag44, Run_23242_Lane1_Tag20, Run_24075_Lane1_Tag20, Run_24075_Lane2_Tag20, Run_24075_Lane3_Tag20, Run_24075_Lane4_Tag20, Run_24075_Lane5_Tag20
STO_STO_CH_008	0.1864	6.6131	1999	São Tomé	STO	Western.Africa	9.01	2881.25	Run_18270_Lane1_Tag45, Run_18270_Lane2_Tag45, Run_18270_Lane3_Tag45, Run_18270_Lane4_Tag45, Run_23242_Lane1_Tag21, Run_24075_Lane1_Tag21, Run_24075_Lane2_Tag21, Run_24075_Lane3_Tag21, Run_24075_Lane4_Tag21, Run_24075_Lane5_Tag21
STO_STO_CH_009	0.1864	6.6131	1999	São Tomé	STO	Western.Africa	0.45	149.83	Run_18270_Lane1_Tag46, Run_18270_Lane2_Tag46, Run_18270_Lane3_Tag46, Run_18270_Lane4_Tag46
ZAI_ZAI_OA_001	-4.0383	21.7587	1995	Zaire	ZAI	Sub.Tropical.Africa	1.33	108.79	Run_18270_Lane1_Tag76, Run_18270_Lane2_Tag76, Run_18270_Lane3_Tag76, Run_18270_Lane4_Tag76
ZAI_ZAI_OA_0010	-4.0383	21.7587	1995	Zaire	ZAI	Sub.Tropical.Africa	1.33	108.27	Run_18270_Lane1_Tag77, Run_18270_Lane2_Tag77, Run_18270_Lane3_Tag77, Run_18270_Lane4_Tag77
ZAI_ZAI_OA_0011	-4.0383	21.7587	1995	Zaire	ZAI	Sub.Tropical.Africa	1.54	98.26	Run_18270_Lane1_Tag78, Run_18270_Lane2_Tag78, Run_18270_Lane3_Tag78, Run_18270_Lane4_Tag78
ZAI_ZAI_OA_0012	-4.0383	21.7587	1995	Zaire	ZAI	Sub.Tropical.Africa	1.38	149	Run_18270_Lane1_Tag79, Run_18270_Lane2_Tag79, Run_18270_Lane3_Tag79, Run_18270_Lane4_Tag79
ZAI_ZAI_OA_0013	-4.0383	21.7587	1995	Zaire	ZAI	Sub.Tropical.Africa	0.92	92.91	Run_18270_Lane1_Tag80, Run_18270_Lane2_Tag80, Run_18270_Lane3_Tag80, Run_18270_Lane4_Tag80
ZAI_ZAI_OA_0014	-4.0383	21.7587	1995	Zaire	ZAI	Sub.Tropical.Africa	4.78	236.28	Run_18270_Lane1_Tag81, Run_18270_Lane2_Tag81, Run_18270_Lane3_Tag81, Run_18270_Lane4_Tag81, Run_23242_Lane1_Tag36, Run_24075_Lane1_Tag36, Run_24075_Lane2_Tag36, Run_24075_Lane3_Tag36, Run_24075_Lane4_Tag36, Run_24075_Lane5_Tag36
ZAI_ZAI_OA_0015	-4.0383	21.7587	1995	Zaire	ZAI	Sub.Tropical.Africa	2.26	142.37	Run_18270_Lane1_Tag82, Run_18270_Lane2_Tag82, Run_18270_Lane3_Tag82, Run_18270_Lane4_Tag82
ZAI_ZAI_OA_008	-4.0383	21.7587	1995	Zaire	ZAI	Sub.Tropical.Africa	1.77	134.94	Run_18270_Lane1_Tag83, Run_18270_Lane2_Tag83, Run_18270_Lane3_Tag83, Run_18270_Lane4_Tag83
ZAI_ZAI_OA_009	-4.0383	21.7587	1995	Zaire	ZAI	Sub.Tropical.Africa	1.17	132.34	Run_18270_Lane1_Tag84, Run_18270_Lane2_Tag84, Run_18270_Lane3_Tag84, Run_18270_Lane4_Tag84
ZAI_ZAI_OA_010	-4.0383	21.7587	1995	Zaire	ZAI	Sub.Tropical.Africa	0.86	70.98	Run_18270_Lane1_Tag85, Run_18270_Lane2_Tag85, Run_18270_Lane3_Tag85, Run_18270_Lane4_Tag85
ZAI_ZAI_OA_011	-4.0383	21.7587	1995	Zaire	ZAI	Sub.Tropical.Africa	4.91	699.53	Run_18270_Lane1_Tag86, Run_18270_Lane2_Tag86, Run_18270_Lane3_Tag86, Run_18270_Lane4_Tag86, Run_23242_Lane1_Tag41, Run_24075_Lane1_Tag41, Run_24075_Lane2_Tag41, Run_24075_Lane3_Tag41, Run_24075_Lane4_Tag41, Run_24075_Lane5_Tag41
ZAI_ZAI_OA_012	-4.0383	21.7587	1995	Zaire	ZAI	Sub.Tropical.Africa	4.31	116.61	Run_18270_Lane1_Tag87, Run_18270_Lane2_Tag87, Run_18270_Lane3_Tag87, Run_18270_Lane4_Tag87, Run_23242_Lane1_Tag42, Run_24075_Lane1_Tag42, Run_24075_Lane2_Tag42, Run_24075_Lane3_Tag42, Run_24075_Lane4_Tag42, Run_24075_Lane5_Tag42
ZAI_ZAI_OA_013	-4.0383	21.7587	1995	Zaire	ZAI	Sub.Tropical.Africa	1.49	111.58	Run_18270_Lane1_Tag88, Run_18270_Lane2_Tag88, Run_18270_Lane3_Tag88, Run_18270_Lane4_Tag88
ZAI_ZAI_OA_014	-4.0383	21.7587	1995	Zaire	ZAI	Sub.Tropical.Africa	0.83	63.95	Run_18270_Lane1_Tag89, Run_18270_Lane2_Tag89, Run_18270_Lane3_Tag89, Run_18270_Lane4_Tag89
ZAI_ZAI_OA_015	-4.0383	21.7587	1995	Zaire	ZAI	Sub.Tropical.Africa	2.74	138.92	Run_18270_Lane1_Tag90, Run_18270_Lane2_Tag90, Run_18270_Lane3_Tag90, Run_18270_Lane4_Tag90
