## Supplementary table 2 for "The global diversity of the major parasitic nematode *Haemonchus contortus* is shaped by human intervention and climate"

### Sheet: Sheet1
Supplementary table 2. Average nucleotide diversity by population
Population	Mean π across nuclear genome	Standard deviation	Population mean coverage
ACO	0.00680779	0.000963379	1.792
AUS.1	0.0061326	0.000437934	2.56667
AUS.2	0.00509327	0.000320432	2.736
BEN	0.0093896	0.00231805	0.33
CAP	0.00721042	0.00104169	0.704286
FRA.1	0.00723113	0.000369007	3.32486
FRA.2	0.00543982	0.000593088	1.81667
FRA.3	0.00623004	0.000842986	0.483333
FRG	0.010778	0.000324937	4.3987
IND	0.005552	0.00075446	4.95
MOR	0.00819789	0.000438234	3.5
NAM	0.0130019	0.000748916	5.61533
STA.1	0.00669228	0.00182684	4.00714
STA.2	0.00441737	0.000447645	1.79143
STA.3	0.0112432	0.000898503	2.63769
STO	0.00974686	0.00074655	2.61333
ZAI	0.00857577	0.000290721	2.108
FRA.1*	0.00609614	0.000486689	8.03
FRG*	0.0106261	0.000791719	12.75
NAM*	0.011363	0.000790768	9.85
