## Supplementary table 3 for "The global diversity of the major parasitic nematode *Haemonchus contortus* is shaped by human intervention and climate"

### Sheet: Dadi_complex&simple_models
Supplementary Table 3. Maximum-likelihood parameter estimates obtained from the joint demographic inference analysis
Populations	Sequence of events	Replicate	log.likelihood	AIC	theta (sd.)	L	nu1a (sd.)	nu2a (sd.)	nu1b	nu2b	m12	m21	T1 (sd.)	T2	T3	Year of split	Year of secondary event	Year of isolation
AUS.1-AUS.2	Split and isolation	Round_4_Replicate_28	-194426	388858	54211.19 (18300)	8.87879e+07	0.0407 (0.04)	1.4521 (3.7)	NA	NA	NA	NA	0.01 (0.011)	NA	NA	1895.09	-	-
AUS.1-FRA.1	Split and isolation	Round_4_Replicate_39	-738350	1.47671e+06	162112 (144000)	1.4638e+08	0.0285 (0.957)	1.3664 (15.40)	NA	NA	NA	NA	0.01 (0.334)	NA	NA	1794.25	-	-
AUS.2-STA.3	Split and isolation	Round_4_Replicate_30	-110703	221411	79708.49 (131000)	1.09593e+08	0.0137 (0.268)	0.6436 (47.40)	NA	NA	NA	NA	0.01 (0.202)	NA	NA	1871.4	-	-
FRG-STO	Split and isolation	Round_4_Replicate_1	-427467	854940	72802.16 (28100)	3.67056e+07	0.0433 (0.039)	0.4084 (6.78)	NA	NA	NA	NA	0.0103 (0.004)	NA	NA	1604.41	-	-
AUS.1-STA.1	Split, sym. gene flow, isolation	Round_4_Replicate_17	-288954	577919	15150	1.07033e+08	0.3599	3.0405	NA	NA	3.6204	NA	11.3874	0.2034	0.0734	-31486.9	1223.88	1808.16
AUS.1-STA.3	Split with sym. gene flow, size change	Round_4_Replicate_2	-367.79	749.58	249198	9.87106e+07	3.4386	1.145	0.4432	9.4331	25.5001	NA	8.2261	0.1011	NA	-424613	-3160.71	-
AUS.2-FRA.1	Split, size change with asym. gene flow	Round_4_Replicate_3	-8.14	30.28	30.8	6.53443e+07	2.5069	23.8858	2.2686	0.15	5.9676	NA	20.8924	0.1647	NA	-108864	-73867.7	-
AUS.2-STA.1	Split, size change with sym. gene flow, isolation	Round_3_Replicate_1	-8988.52	17993	1640.4	9.63417e+07	0.574	3.2517	1.3978	17.242	10.6305	NA	1.4913	9.8215	0.563	-2084.66	-1569.35	1824.46
FRA.1-MOR	Split, size change with asym. gene flow, isolation	Round_2_Replicate_2	-1652.42	3322.84	2121.32	4.17559e+07	2.8621	0.419	1.8999	7.1026	18.4989	13.2289	0.3248	20.3365	0.1699	-19458.1	-19123.3	1843.83
FRA.1-NAM	Split, size change with asym. gene flow, isolation	Round_4_Replicate_4	-1.13481e+06	2.26964e+06	43488.6	8.70455e+07	22.9354	0.1818	0.0661	9.0736	15.3421	0.2583	0.0484	12.1948	0.0124	-122243	-121752	1893.27
FRA.1-STA.1	Split with sym. gene flow, size change	Round_4_Replicate_2	-1170.57	2355.14	1.66887e+06	8.43478e+07	7.6373	0.2771	0.0365	1.1334	26.4313	NA	3.9081	0.0682	NA	-1.5946e+06	-25365.7	-
FRA.1-STA.3	Split, sym. gene flow, isolation	Round_3_Replicate_22	-133.88	279.76	42248.8	7.24689e+07	4.2574	14.3989	NA	NA	7.2847	NA	3.6862	14.1759	1.6581	-551045	-13566.6	-
FRG-MOR	Split, size change with sym. gene flow	Round_4_Replicate_6	-47574.3	95162.5	499.73	5.43225e+07	0.0698	16.4762	4.8273	21.1023	16.4512	NA	1.9416	1.4931	NA	1377.76	1740.25	-
FRG-NAM	Split with asym. gene flow, size change	Round_4_Replicate_34	-19925.3	39866.5	12209.8	1.09856e+08	1.1187	27.1937	0.1298	10.5408	9.0399	11.5208	6.3419	0.1824	NA	-12697.1	1607.58	-
MOR-STO	Split, sym. gene flow, isolation	Round_3_Replicate_1	-21795.7	43603.3	6817.44	7.7115e+07	29.7	1.2429	NA	NA	22.1264	NA	0.242	1.5107	0.0794	-1268.04	-833.857	1876.55
NAM-STO	Split with sym. gene flow, isolation	Round_4_Replicate_4	-22.78	55.56	13004	5.70121e+07	5.9202	2.5145	NA	NA	15.9861	NA	10.9967	0.1295	NA	-49483.9	-	1419.55
STA.1-STO	Split with sym. gene flow, isolation	Round_3_Replicate_20	-13.6	37.2	44502.4	4.75425e+07	14.3649	6.8478	NA	NA	5.8775	NA	27.7786	0.2779	NA	-530958	-	-3260.14
STA.3-STO	Split with asym. gene flow, size change	Round_4_Replicate_9	-202504	405024	9038.96	6.22412e+07	11.8225	0.0626	0.3637	1.1358	0.0653	9.4464	14.043	0.1558	NA	-39828.1	1559.82	-
