## Supplementary table 7 for "The global diversity of the major parasitic nematode *Haemonchus contortus* is shaped by human intervention and climate"

### Sheet: Table2
Supplementary Table 7. Significant GO term enrichment from genes under significant diversifying selection across pairwise comparisons
GO term	GO term description	P value
GO:0004674	protein serine/threonine kinase activity	0.00013
GO:0005326	neurotransmitter transporter activity	0.00058
GO:0006448	regulation of translational elongation	0.0006
GO:0016746	transferase activity, transferring acyl groups	0.00117
GO:0043412	macromolecule modification	0.0024
GO:0060249	anatomical structure homeostasis	0.0031
GO:0044428	nuclear part	0.0036
GO:0009898	cytoplasmic side of plasma membrane	0.0038
GO:0051539	4 iron, 4 sulfur cluster binding	0.00414
GO:0042493	response to drug	0.0043
GO:0000226	microtubule cytoskeleton organization	0.0046
GO:0016627	oxidoreductase activity, acting on the CH-CH group of donors	0.0054
GO:0001714	endodermal cell fate specification	0.0055
GO:0043051	regulation of pharyngeal pumping	0.0058
GO:0006950	response to stress	0.0059
GO:0010628	positive regulation of gene expression	0.0068
GO:0002181	cytoplasmic translation	0.0071
GO:0048029	monosaccharide binding	0.00713
GO:0016634	oxidoreductase activity, acting on the CH-CH group of donors, oxygen as acceptor	0.00763
GO:0071949	FAD binding	0.00763
GO:0030119	AP-type membrane coat adaptor complex	0.0079
GO:0046662	regulation of oviposition	0.0086
GO:0015299	solute:proton antiporter activity	0.00866
GO:0016757	transferase activity, transferring glycosyl groups	0.00888
GO:0001505	regulation of neurotransmitter levels	0.0091
GO:0006417	regulation of translation	0.0094
