## Supplementary table 8 for "The global diversity of the major parasitic nematode *Haemonchus contortus* is shaped by human intervention and climate"

### Sheet: supplementary_table6
Supplementary table 8. Significant GO term enrichment from genes under significant diversifying selection in one of the population pair-wise comparison
GO.ID	Term	Annotated	Significant	Expected	classicKS	COMP	GO.group
GO:0042493	response to drug	91	0	0.29	5.1e-05	AUS.1.AUS.2	BP
GO:0004674	protein serine/threonine kinase activity	240	2	0.89	0.00013	AUS.1.AUS.2	MF
GO:0005326	neurotransmitter transporter activity	42	0	0.16	0.00065	AUS.1.AUS.2	MF
GO:0006448	regulation of translational elongation	10	0	0.03	0.00069	AUS.1.AUS.2	BP
GO:0016746	transferase activity, transferring acyl groups	154	0	0.57	0.00072	AUS.1.AUS.2	MF
GO:0003995	acyl-CoA dehydrogenase activity	16	0	0.06	0.00183	AUS.1.AUS.2	MF
GO:0006950	response to stress	509	1	1.63	0.00216	AUS.1.AUS.2	BP
GO:0043051	regulation of pharyngeal pumping	37	0	0.12	0.00281	AUS.1.AUS.2	BP
GO:0043412	macromolecule modification	1062	5	3.4	0.00324	AUS.1.AUS.2	BP
GO:0060249	anatomical structure homeostasis	41	0	0.13	0.00366	AUS.1.AUS.2	BP
GO:0046662	regulation of oviposition	42	0	0.13	0.00459	AUS.1.AUS.2	BP
GO:0051539	4 iron, 4 sulfur cluster binding	17	0	0.06	0.00486	AUS.1.AUS.2	MF
GO:0009898	cytoplasmic side of plasma membrane	20	0	0.04	0.0054	AUS.1.AUS.2	CC
GO:0000226	microtubule cytoskeleton organization	156	0	0.5	0.00546	AUS.1.AUS.2	BP
GO:0044428	nuclear part	366	0	0.73	0.0057	AUS.1.AUS.2	CC
GO:0001714	endodermal cell fate specification	13	0	0.04	0.00588	AUS.1.AUS.2	BP
GO:0003887	DNA-directed DNA polymerase activity	21	0	0.08	0.00664	AUS.1.AUS.2	MF
GO:0004930	G-protein coupled receptor activity	197	0	0.73	0.0072	AUS.1.AUS.2	MF
GO:0016627	oxidoreductase activity, acting on the CH-CH group of donors	45	0	0.17	0.00772	AUS.1.AUS.2	MF
GO:0030119	AP-type membrane coat adaptor complex	19	0	0.04	0.0082	AUS.1.AUS.2	CC
GO:0009306	protein secretion	19	0	0.06	0.00832	AUS.1.AUS.2	BP
GO:0002181	cytoplasmic translation	17	0	0.05	0.00835	AUS.1.AUS.2	BP
GO:0071949	FAD binding	10	0	0.04	0.00871	AUS.1.AUS.2	MF
GO:0016634	oxidoreductase activity, acting on the CH-CH group of donors, oxygen as acceptor	10	0	0.04	0.00871	AUS.1.AUS.2	MF
GO:0048029	monosaccharide binding	23	0	0.09	0.00904	AUS.1.AUS.2	MF
GO:0001505	regulation of neurotransmitter levels	65	0	0.21	0.00922	AUS.1.AUS.2	BP
GO:0010628	positive regulation of gene expression	125	0	0.4	0.00946	AUS.1.AUS.2	BP
GO:0042493	response to drug	91	0	0.31	5e-05	MAR.NAM	BP
GO:0004674	protein serine/threonine kinase activity	240	0	0.91	0.00012	MAR.NAM	MF
GO:0005326	neurotransmitter transporter activity	42	0	0.16	0.00064	MAR.NAM	MF
GO:0006448	regulation of translational elongation	10	0	0.03	0.00069	MAR.NAM	BP
GO:0003995	acyl-CoA dehydrogenase activity	16	0	0.06	0.00177	MAR.NAM	MF
GO:0016746	transferase activity, transferring acyl groups	154	1	0.59	0.00196	MAR.NAM	MF
GO:0043051	regulation of pharyngeal pumping	37	0	0.13	0.00276	MAR.NAM	BP
GO:0043412	macromolecule modification	1062	1	3.59	0.00316	MAR.NAM	BP
GO:0060249	anatomical structure homeostasis	41	1	0.14	0.00363	MAR.NAM	BP
GO:0006950	response to stress	509	3	1.72	0.0039	MAR.NAM	BP
GO:0046662	regulation of oviposition	42	0	0.14	0.0045	MAR.NAM	BP
GO:0051539	4 iron, 4 sulfur cluster binding	17	0	0.06	0.00475	MAR.NAM	MF
GO:0009898	cytoplasmic side of plasma membrane	20	0	0.06	0.0052	MAR.NAM	CC
GO:0000226	microtubule cytoskeleton organization	156	1	0.53	0.00542	MAR.NAM	BP
GO:0044428	nuclear part	366	0	1.15	0.0055	MAR.NAM	CC
GO:0001714	endodermal cell fate specification	13	0	0.04	0.00585	MAR.NAM	BP
GO:0008234	cysteine-type peptidase activity	144	0	0.55	0.00594	MAR.NAM	MF
GO:0003887	DNA-directed DNA polymerase activity	21	0	0.08	0.00641	MAR.NAM	MF
GO:0004930	G-protein coupled receptor activity	197	0	0.75	0.00663	MAR.NAM	MF
GO:0016627	oxidoreductase activity, acting on the CH-CH group of donors	45	0	0.17	0.00745	MAR.NAM	MF
GO:0030119	AP-type membrane coat adaptor complex	19	0	0.06	0.0082	MAR.NAM	CC
GO:0009306	protein secretion	19	0	0.06	0.00823	MAR.NAM	BP
GO:0002181	cytoplasmic translation	17	0	0.06	0.00829	MAR.NAM	BP
GO:0071949	FAD binding	10	0	0.04	0.00855	MAR.NAM	MF
GO:0016634	oxidoreductase activity, acting on the CH-CH group of donors, oxygen as acceptor	10	0	0.04	0.00855	MAR.NAM	MF
GO:0048029	monosaccharide binding	23	0	0.09	0.00886	MAR.NAM	MF
GO:0001505	regulation of neurotransmitter levels	65	0	0.22	0.00922	MAR.NAM	BP
GO:0010628	positive regulation of gene expression	125	0	0.42	0.00931	MAR.NAM	BP
GO:0043025	neuronal cell body	107	0	0.34	0.0095	MAR.NAM	CC
GO:0042493	response to drug	91	0	0.36	5e-05	MAR.STA.3	BP
GO:0004674	protein serine/threonine kinase activity	240	1	1.11	0.00023	MAR.STA.3	MF
GO:0005326	neurotransmitter transporter activity	42	0	0.19	0.00064	MAR.STA.3	MF
GO:0016746	transferase activity, transferring acyl groups	154	0	0.71	0.00068	MAR.STA.3	MF
GO:0006448	regulation of translational elongation	10	0	0.04	0.00069	MAR.STA.3	BP
GO:0003995	acyl-CoA dehydrogenase activity	16	0	0.07	0.00178	MAR.STA.3	MF
GO:0006950	response to stress	509	2	2	0.00205	MAR.STA.3	BP
GO:0043051	regulation of pharyngeal pumping	37	0	0.15	0.00275	MAR.STA.3	BP
GO:0043412	macromolecule modification	1062	5	4.18	0.00319	MAR.STA.3	BP
GO:0060249	anatomical structure homeostasis	41	0	0.16	0.00362	MAR.STA.3	BP
GO:0051539	4 iron, 4 sulfur cluster binding	17	0	0.08	0.0048	MAR.STA.3	MF
GO:0009898	cytoplasmic side of plasma membrane	20	0	0.05	0.0053	MAR.STA.3	CC
GO:0000226	microtubule cytoskeleton organization	156	0	0.61	0.00541	MAR.STA.3	BP
GO:0044428	nuclear part	366	0	0.91	0.0056	MAR.STA.3	CC
GO:0001714	endodermal cell fate specification	13	0	0.05	0.00585	MAR.STA.3	BP
GO:0008234	cysteine-type peptidase activity	144	0	0.67	0.00594	MAR.STA.3	MF
GO:0003887	DNA-directed DNA polymerase activity	21	0	0.1	0.00635	MAR.STA.3	MF
GO:0004930	G-protein coupled receptor activity	197	0	0.91	0.00663	MAR.STA.3	MF
GO:0016627	oxidoreductase activity, acting on the CH-CH group of donors	45	0	0.21	0.00745	MAR.STA.3	MF
GO:0009306	protein secretion	19	0	0.07	0.00819	MAR.STA.3	BP
GO:0030119	AP-type membrane coat adaptor complex	19	1	0.05	0.0082	MAR.STA.3	CC
GO:0002181	cytoplasmic translation	17	0	0.07	0.00821	MAR.STA.3	BP
GO:0071949	FAD binding	10	0	0.05	0.00857	MAR.STA.3	MF
GO:0016634	oxidoreductase activity, acting on the CH-CH group of donors, oxygen as acceptor	10	0	0.05	0.00857	MAR.STA.3	MF
GO:0048029	monosaccharide binding	23	0	0.11	0.00886	MAR.STA.3	MF
GO:0001505	regulation of neurotransmitter levels	65	0	0.26	0.00923	MAR.STA.3	BP
GO:0010628	positive regulation of gene expression	125	1	0.49	0.00932	MAR.STA.3	BP
GO:0042493	response to drug	91	0	0.33	5e-05	MAR.ZAI	BP
GO:0004674	protein serine/threonine kinase activity	240	1	0.96	0.00022	MAR.ZAI	MF
GO:0005326	neurotransmitter transporter activity	42	0	0.17	0.00065	MAR.ZAI	MF
GO:0006448	regulation of translational elongation	10	0	0.04	0.00068	MAR.ZAI	BP
GO:0016746	transferase activity, transferring acyl groups	154	0	0.61	0.00069	MAR.ZAI	MF
GO:0003995	acyl-CoA dehydrogenase activity	16	0	0.06	0.00179	MAR.ZAI	MF
GO:0043051	regulation of pharyngeal pumping	37	0	0.14	0.00275	MAR.ZAI	BP
GO:0043412	macromolecule modification	1062	4	3.88	0.00317	MAR.ZAI	BP
GO:0060249	anatomical structure homeostasis	41	0	0.15	0.00361	MAR.ZAI	BP
GO:0006950	response to stress	509	2	1.86	0.0039	MAR.ZAI	BP
GO:0046662	regulation of oviposition	42	0	0.15	0.0045	MAR.ZAI	BP
GO:0051539	4 iron, 4 sulfur cluster binding	17	0	0.07	0.00479	MAR.ZAI	MF
GO:0009898	cytoplasmic side of plasma membrane	20	0	0.06	0.0053	MAR.ZAI	CC
GO:0000226	microtubule cytoskeleton organization	156	1	0.57	0.00541	MAR.ZAI	BP
GO:0044428	nuclear part	366	1	1.09	0.0056	MAR.ZAI	CC
GO:0001714	endodermal cell fate specification	13	0	0.05	0.00582	MAR.ZAI	BP
GO:0008234	cysteine-type peptidase activity	144	0	0.57	0.00608	MAR.ZAI	MF
GO:0003887	DNA-directed DNA polymerase activity	21	0	0.08	0.00652	MAR.ZAI	MF
GO:0004930	G-protein coupled receptor activity	197	0	0.79	0.00683	MAR.ZAI	MF
GO:0016627	oxidoreductase activity, acting on the CH-CH group of donors	45	0	0.18	0.00753	MAR.ZAI	MF
GO:0030119	AP-type membrane coat adaptor complex	19	0	0.06	0.0082	MAR.ZAI	CC
GO:0009306	protein secretion	19	0	0.07	0.00823	MAR.ZAI	BP
GO:0002181	cytoplasmic translation	17	0	0.06	0.00827	MAR.ZAI	BP
GO:0071949	FAD binding	10	0	0.04	0.00863	MAR.ZAI	MF
GO:0016634	oxidoreductase activity, acting on the CH-CH group of donors, oxygen as acceptor	10	0	0.04	0.00863	MAR.ZAI	MF
GO:0048029	monosaccharide binding	23	0	0.09	0.0089	MAR.ZAI	MF
GO:0001505	regulation of neurotransmitter levels	65	0	0.24	0.00921	MAR.ZAI	BP
GO:0010628	positive regulation of gene expression	125	0	0.46	0.00931	MAR.ZAI	BP
GO:0042493	response to drug	91	0	0.32	5.1e-05	NAM.STA.3	BP
GO:0004674	protein serine/threonine kinase activity	240	0	0.85	0.00013	NAM.STA.3	MF
GO:0005326	neurotransmitter transporter activity	42	0	0.15	0.00065	NAM.STA.3	MF
GO:0006448	regulation of translational elongation	10	0	0.03	0.00068	NAM.STA.3	BP
GO:0016746	transferase activity, transferring acyl groups	154	0	0.54	0.00072	NAM.STA.3	MF
GO:0003995	acyl-CoA dehydrogenase activity	16	0	0.06	0.00182	NAM.STA.3	MF
GO:0006950	response to stress	509	2	1.77	0.00207	NAM.STA.3	BP
GO:0043051	regulation of pharyngeal pumping	37	0	0.13	0.00274	NAM.STA.3	BP
GO:0043412	macromolecule modification	1062	0	3.69	0.00317	NAM.STA.3	BP
GO:0060249	anatomical structure homeostasis	41	0	0.14	0.00362	NAM.STA.3	BP
GO:0046662	regulation of oviposition	42	0	0.15	0.00447	NAM.STA.3	BP
GO:0051539	4 iron, 4 sulfur cluster binding	17	0	0.06	0.00482	NAM.STA.3	MF
GO:0009898	cytoplasmic side of plasma membrane	20	0	0.08	0.0053	NAM.STA.3	CC
GO:0000226	microtubule cytoskeleton organization	156	0	0.54	0.00541	NAM.STA.3	BP
GO:0044428	nuclear part	366	0	1.39	0.0055	NAM.STA.3	CC
GO:0001714	endodermal cell fate specification	13	0	0.05	0.00586	NAM.STA.3	BP
GO:0003887	DNA-directed DNA polymerase activity	21	0	0.07	0.00656	NAM.STA.3	MF
GO:0004930	G-protein coupled receptor activity	197	0	0.69	0.00709	NAM.STA.3	MF
GO:0016627	oxidoreductase activity, acting on the CH-CH group of donors	45	0	0.16	0.00768	NAM.STA.3	MF
GO:0009306	protein secretion	19	0	0.07	0.00819	NAM.STA.3	BP
GO:0002181	cytoplasmic translation	17	0	0.06	0.00823	NAM.STA.3	BP
GO:0071949	FAD binding	10	0	0.04	0.00865	NAM.STA.3	MF
GO:0016634	oxidoreductase activity, acting on the CH-CH group of donors, oxygen as acceptor	10	0	0.04	0.00865	NAM.STA.3	MF
GO:0048029	monosaccharide binding	23	0	0.08	0.00899	NAM.STA.3	MF
GO:0001505	regulation of neurotransmitter levels	65	0	0.23	0.00922	NAM.STA.3	BP
GO:0010628	positive regulation of gene expression	125	0	0.43	0.00931	NAM.STA.3	BP
GO:0042493	response to drug	91	0	0.39	5e-05	NAM.ZAI	BP
GO:0004674	protein serine/threonine kinase activity	240	1	1.09	0.00013	NAM.ZAI	MF
GO:0005326	neurotransmitter transporter activity	42	0	0.19	0.00065	NAM.ZAI	MF
GO:0006448	regulation of translational elongation	10	0	0.04	0.00069	NAM.ZAI	BP
GO:0016746	transferase activity, transferring acyl groups	154	0	0.7	0.00071	NAM.ZAI	MF
GO:0003995	acyl-CoA dehydrogenase activity	16	0	0.07	0.00181	NAM.ZAI	MF
GO:0006950	response to stress	509	3	2.19	0.00204	NAM.ZAI	BP
GO:0043051	regulation of pharyngeal pumping	37	0	0.16	0.00279	NAM.ZAI	BP
GO:0043412	macromolecule modification	1062	3	4.56	0.00316	NAM.ZAI	BP
GO:0060249	anatomical structure homeostasis	41	0	0.18	0.00365	NAM.ZAI	BP
GO:0046662	regulation of oviposition	42	0	0.18	0.00458	NAM.ZAI	BP
GO:0051539	4 iron, 4 sulfur cluster binding	17	0	0.08	0.00485	NAM.ZAI	MF
GO:0009898	cytoplasmic side of plasma membrane	20	0	0.07	0.0054	NAM.ZAI	CC
GO:0000226	microtubule cytoskeleton organization	156	0	0.67	0.00543	NAM.ZAI	BP
GO:0044428	nuclear part	366	0	1.21	0.0056	NAM.ZAI	CC
GO:0001714	endodermal cell fate specification	13	0	0.06	0.00587	NAM.ZAI	BP
GO:0003887	DNA-directed DNA polymerase activity	21	0	0.1	0.00648	NAM.ZAI	MF
GO:0016627	oxidoreductase activity, acting on the CH-CH group of donors	45	0	0.2	0.00762	NAM.ZAI	MF
GO:0030119	AP-type membrane coat adaptor complex	19	0	0.06	0.0082	NAM.ZAI	CC
GO:0009306	protein secretion	19	0	0.08	0.0083	NAM.ZAI	BP
GO:0002181	cytoplasmic translation	17	0	0.07	0.00831	NAM.ZAI	BP
GO:0071949	FAD binding	10	0	0.05	0.00868	NAM.ZAI	MF
GO:0016634	oxidoreductase activity, acting on the CH-CH group of donors, oxygen as acceptor	10	0	0.05	0.00868	NAM.ZAI	MF
GO:0048029	monosaccharide binding	23	0	0.1	0.00896	NAM.ZAI	MF
GO:0001505	regulation of neurotransmitter levels	65	0	0.28	0.00923	NAM.ZAI	BP
GO:0010628	positive regulation of gene expression	125	1	0.54	0.00929	NAM.ZAI	BP
GO:0004674	protein serine/threonine kinase activity	240	0	1.09	0.00013	STA.1.MAR	MF
GO:0042493	response to drug	91	1	0.32	0.0003	STA.1.MAR	BP
GO:0005326	neurotransmitter transporter activity	42	1	0.19	0.00065	STA.1.MAR	MF
GO:0006448	regulation of translational elongation	10	0	0.04	0.00068	STA.1.MAR	BP
GO:0016746	transferase activity, transferring acyl groups	154	0	0.7	0.00069	STA.1.MAR	MF
GO:0003995	acyl-CoA dehydrogenase activity	16	0	0.07	0.00178	STA.1.MAR	MF
GO:0043051	regulation of pharyngeal pumping	37	0	0.13	0.00277	STA.1.MAR	BP
GO:0043412	macromolecule modification	1062	4	3.79	0.0032	STA.1.MAR	BP
GO:0060249	anatomical structure homeostasis	41	0	0.15	0.00364	STA.1.MAR	BP
GO:0046662	regulation of oviposition	42	0	0.15	0.00452	STA.1.MAR	BP
GO:0051539	4 iron, 4 sulfur cluster binding	17	0	0.08	0.00477	STA.1.MAR	MF
GO:0009898	cytoplasmic side of plasma membrane	20	0	0.07	0.0053	STA.1.MAR	CC
GO:0000226	microtubule cytoskeleton organization	156	1	0.56	0.00544	STA.1.MAR	BP
GO:0044428	nuclear part	366	2	1.27	0.0055	STA.1.MAR	CC
GO:0001714	endodermal cell fate specification	13	0	0.05	0.00582	STA.1.MAR	BP
GO:0008234	cysteine-type peptidase activity	144	1	0.65	0.00611	STA.1.MAR	MF
GO:0003887	DNA-directed DNA polymerase activity	21	0	0.1	0.00643	STA.1.MAR	MF
GO:0004930	G-protein coupled receptor activity	197	0	0.9	0.00688	STA.1.MAR	MF
GO:0016627	oxidoreductase activity, acting on the CH-CH group of donors	45	0	0.2	0.00751	STA.1.MAR	MF
GO:0009306	protein secretion	19	0	0.07	0.00819	STA.1.MAR	BP
GO:0030119	AP-type membrane coat adaptor complex	19	1	0.07	0.0082	STA.1.MAR	CC
GO:0002181	cytoplasmic translation	17	0	0.06	0.00827	STA.1.MAR	BP
GO:0071949	FAD binding	10	0	0.05	0.0086	STA.1.MAR	MF
GO:0016634	oxidoreductase activity, acting on the CH-CH group of donors, oxygen as acceptor	10	0	0.05	0.0086	STA.1.MAR	MF
GO:0048029	monosaccharide binding	23	0	0.1	0.00892	STA.1.MAR	MF
GO:0001505	regulation of neurotransmitter levels	65	0	0.23	0.00922	STA.1.MAR	BP
GO:0010628	positive regulation of gene expression	125	0	0.45	0.00938	STA.1.MAR	BP
GO:0004674	protein serine/threonine kinase activity	240	1	1	0.00013	STA.1.NAM	MF
GO:0042493	response to drug	91	2	0.34	0.00029	STA.1.NAM	BP
GO:0005326	neurotransmitter transporter activity	42	0	0.18	0.00065	STA.1.NAM	MF
GO:0006448	regulation of translational elongation	10	0	0.04	0.00068	STA.1.NAM	BP
GO:0016746	transferase activity, transferring acyl groups	154	0	0.64	0.00069	STA.1.NAM	MF
GO:0006950	response to stress	509	1	1.91	0.00204	STA.1.NAM	BP
GO:0043051	regulation of pharyngeal pumping	37	0	0.14	0.00275	STA.1.NAM	BP
GO:0043412	macromolecule modification	1062	4	3.98	0.00317	STA.1.NAM	BP
GO:0060249	anatomical structure homeostasis	41	0	0.15	0.00363	STA.1.NAM	BP
GO:0046662	regulation of oviposition	42	0	0.16	0.00449	STA.1.NAM	BP
GO:0051539	4 iron, 4 sulfur cluster binding	17	0	0.07	0.00477	STA.1.NAM	MF
GO:0009898	cytoplasmic side of plasma membrane	20	0	0.08	0.0052	STA.1.NAM	CC
GO:0000226	microtubule cytoskeleton organization	156	1	0.58	0.00542	STA.1.NAM	BP
GO:0044428	nuclear part	366	0	1.51	0.0055	STA.1.NAM	CC
GO:0001714	endodermal cell fate specification	13	0	0.05	0.00585	STA.1.NAM	BP
GO:0008234	cysteine-type peptidase activity	144	1	0.6	0.00611	STA.1.NAM	MF
GO:0003887	DNA-directed DNA polymerase activity	21	0	0.09	0.00638	STA.1.NAM	MF
GO:0004930	G-protein coupled receptor activity	197	0	0.82	0.00688	STA.1.NAM	MF
GO:0016627	oxidoreductase activity, acting on the CH-CH group of donors	45	1	0.19	0.00757	STA.1.NAM	MF
GO:0030119	AP-type membrane coat adaptor complex	19	0	0.08	0.0082	STA.1.NAM	CC
GO:0002181	cytoplasmic translation	17	0	0.06	0.00825	STA.1.NAM	BP
GO:0071949	FAD binding	10	0	0.04	0.0086	STA.1.NAM	MF
GO:0016634	oxidoreductase activity, acting on the CH-CH group of donors, oxygen as acceptor	10	0	0.04	0.0086	STA.1.NAM	MF
GO:0048029	monosaccharide binding	23	0	0.1	0.00893	STA.1.NAM	MF
GO:0001505	regulation of neurotransmitter levels	65	0	0.24	0.00921	STA.1.NAM	BP
GO:0010628	positive regulation of gene expression	125	0	0.47	0.00923	STA.1.NAM	BP
GO:0003995	acyl-CoA dehydrogenase activity	16	1	0.07	0.00938	STA.1.NAM	MF
GO:0043025	neuronal cell body	107	0	0.44	0.0096	STA.1.NAM	CC
GO:0042493	response to drug	91	0	0.36	5.1e-05	STA.1.STA.3	BP
GO:0004674	protein serine/threonine kinase activity	240	1	0.96	0.00022	STA.1.STA.3	MF
GO:0005326	neurotransmitter transporter activity	42	0	0.17	0.00065	STA.1.STA.3	MF
GO:0006448	regulation of translational elongation	10	0	0.04	0.00068	STA.1.STA.3	BP
GO:0016746	transferase activity, transferring acyl groups	154	0	0.61	0.00072	STA.1.STA.3	MF
GO:0003995	acyl-CoA dehydrogenase activity	16	0	0.06	0.00182	STA.1.STA.3	MF
GO:0043051	regulation of pharyngeal pumping	37	0	0.15	0.00277	STA.1.STA.3	BP
GO:0043412	macromolecule modification	1062	7	4.18	0.00322	STA.1.STA.3	BP
GO:0060249	anatomical structure homeostasis	41	0	0.16	0.00364	STA.1.STA.3	BP
GO:0006950	response to stress	509	5	2	0.00406	STA.1.STA.3	BP
GO:0046662	regulation of oviposition	42	0	0.17	0.00452	STA.1.STA.3	BP
GO:0051539	4 iron, 4 sulfur cluster binding	17	0	0.07	0.00479	STA.1.STA.3	MF
GO:0009898	cytoplasmic side of plasma membrane	20	0	0.08	0.0053	STA.1.STA.3	CC
GO:0000226	microtubule cytoskeleton organization	156	2	0.61	0.00544	STA.1.STA.3	BP
GO:0001714	endodermal cell fate specification	13	0	0.05	0.00582	STA.1.STA.3	BP
GO:0003887	DNA-directed DNA polymerase activity	21	0	0.08	0.00652	STA.1.STA.3	MF
GO:0004930	G-protein coupled receptor activity	197	0	0.79	0.00704	STA.1.STA.3	MF
GO:0016627	oxidoreductase activity, acting on the CH-CH group of donors	45	0	0.18	0.00768	STA.1.STA.3	MF
GO:0002181	cytoplasmic translation	17	0	0.07	0.00827	STA.1.STA.3	BP
GO:0071949	FAD binding	10	0	0.04	0.00863	STA.1.STA.3	MF
GO:0016634	oxidoreductase activity, acting on the CH-CH group of donors, oxygen as acceptor	10	0	0.04	0.00863	STA.1.STA.3	MF
GO:0048029	monosaccharide binding	23	0	0.09	0.00903	STA.1.STA.3	MF
GO:0001505	regulation of neurotransmitter levels	65	0	0.26	0.00923	STA.1.STA.3	BP
GO:0010628	positive regulation of gene expression	125	0	0.49	0.00931	STA.1.STA.3	BP
GO:0043025	neuronal cell body	107	0	0.44	0.0099	STA.1.STA.3	CC
GO:0042493	response to drug	91	1	0.26	5.1e-05	STA.1.ZAI	BP
GO:0004674	protein serine/threonine kinase activity	240	1	0.69	0.00013	STA.1.ZAI	MF
GO:0005326	neurotransmitter transporter activity	42	0	0.12	0.00065	STA.1.ZAI	MF
GO:0006448	regulation of translational elongation	10	0	0.03	0.00069	STA.1.ZAI	BP
GO:0016746	transferase activity, transferring acyl groups	154	0	0.44	0.00071	STA.1.ZAI	MF
GO:0003995	acyl-CoA dehydrogenase activity	16	0	0.05	0.00181	STA.1.ZAI	MF
GO:0043051	regulation of pharyngeal pumping	37	0	0.1	0.0028	STA.1.ZAI	BP
GO:0043412	macromolecule modification	1062	3	3.01	0.00322	STA.1.ZAI	BP
GO:0060249	anatomical structure homeostasis	41	0	0.12	0.00365	STA.1.ZAI	BP
GO:0006950	response to stress	509	3	1.44	0.00411	STA.1.ZAI	BP
GO:0046662	regulation of oviposition	42	0	0.12	0.00458	STA.1.ZAI	BP
GO:0051539	4 iron, 4 sulfur cluster binding	17	0	0.05	0.00481	STA.1.ZAI	MF
GO:0009898	cytoplasmic side of plasma membrane	20	0	0.05	0.0053	STA.1.ZAI	CC
GO:0000226	microtubule cytoskeleton organization	156	1	0.44	0.00546	STA.1.ZAI	BP
GO:0044428	nuclear part	366	0	0.85	0.0056	STA.1.ZAI	CC
GO:0001714	endodermal cell fate specification	13	0	0.04	0.00586	STA.1.ZAI	BP
GO:0003887	DNA-directed DNA polymerase activity	21	0	0.06	0.00666	STA.1.ZAI	MF
GO:0004930	G-protein coupled receptor activity	197	0	0.57	0.00715	STA.1.ZAI	MF
GO:0016627	oxidoreductase activity, acting on the CH-CH group of donors	45	0	0.13	0.00764	STA.1.ZAI	MF
GO:0030119	AP-type membrane coat adaptor complex	19	0	0.04	0.0082	STA.1.ZAI	CC
GO:0009306	protein secretion	19	0	0.05	0.0083	STA.1.ZAI	BP
GO:0002181	cytoplasmic translation	17	0	0.05	0.00831	STA.1.ZAI	BP
GO:0071949	FAD binding	10	0	0.03	0.00863	STA.1.ZAI	MF
GO:0016634	oxidoreductase activity, acting on the CH-CH group of donors, oxygen as acceptor	10	0	0.03	0.00863	STA.1.ZAI	MF
GO:0048029	monosaccharide binding	23	0	0.07	0.00901	STA.1.ZAI	MF
GO:0001505	regulation of neurotransmitter levels	65	1	0.18	0.00922	STA.1.ZAI	BP
GO:0010628	positive regulation of gene expression	125	0	0.35	0.00946	STA.1.ZAI	BP
GO:0043025	neuronal cell body	107	0	0.25	0.0099	STA.1.ZAI	CC
