## Supplementary table 9 for "The global diversity of the major parasitic nematode *Haemonchus contortus* is shaped by human intervention and climate"

### Sheet: Supplementary_table7
Supplementary Table 9. Differentiated windows between populations from contrasted climatic conditions
Chromosome	Window midposition (bp)	Comparisons	GeneID	C.elegans ortholog
1_Celeg_TT	6755000	Arid vs. Tropical & Temperate vs. Tropical	HCOI01040200	eipr-1
1_Celeg_TT	6765000	Arid vs. Tropical & Temperate vs. Tropical	HCOI01040500	rpoa-49
1_Celeg_TT	6775000	Arid vs. Tropical & Temperate vs. Tropical	HCOI01040600	ZK484.4
1_Celeg_TT	6785000	Arid vs. Tropical & Temperate vs. Tropical	HCOI01040800	No C.elegans orthologs
1_Celeg_TT	6795000	Arid vs. Tropical & Temperate vs. Tropical	HCOI01040900	amx-2
1_Celeg_TT	6845000	Arid vs. Tropical & Temperate vs. Tropical	No gene	No C.elegans orthologs
1_Celeg_TT	6855000	Arid vs. Tropical & Temperate vs. Tropical	HCOI00680400	No C.elegans orthologs
1_Celeg_TT	6865000	Arid vs. Tropical & Temperate vs. Tropical	No gene	No C.elegans orthologs
1_Celeg_TT	6875000	Arid vs. Tropical & Temperate vs. Tropical	HCOI00680600	sur-6
1_Celeg_TT	6915000	Arid vs. Tropical & Temperate vs. Tropical	HCOI00107500	riok-2
1_Celeg_TT	6925000	Arid vs. Tropical & Arid vs. Temperate	HCOI00107400	hprt-1
1_Celeg_TT	6925000	Temperate vs. Tropical & Arid vs. Temperate	HCOI00107400	hprt-1
1_Celeg_TT	6925000	Arid vs. Tropical & Temperate vs. Tropical	HCOI00107400	hprt-1
1_Celeg_TT	6935000	Arid vs. Tropical & Arid vs. Temperate	No gene	No C.elegans orthologs
1_Celeg_TT	6935000	Temperate vs. Tropical & Arid vs. Temperate	No gene	No C.elegans orthologs
1_Celeg_TT	6935000	Arid vs. Tropical & Temperate vs. Tropical	No gene	No C.elegans orthologs
1_Celeg_TT	6945000	Arid vs. Tropical & Arid vs. Temperate	No gene	No C.elegans orthologs
1_Celeg_TT	6945000	Temperate vs. Tropical & Arid vs. Temperate	No gene	No C.elegans orthologs
1_Celeg_TT	6945000	Arid vs. Tropical & Temperate vs. Tropical	No gene	No C.elegans orthologs
1_Celeg_TT	6955000	Arid vs. Tropical & Arid vs. Temperate	No gene	No C.elegans orthologs
1_Celeg_TT	6955000	Temperate vs. Tropical & Arid vs. Temperate	No gene	No C.elegans orthologs
1_Celeg_TT	6955000	Arid vs. Tropical & Temperate vs. Tropical	No gene	No C.elegans orthologs
1_Celeg_TT	6965000	Arid vs. Tropical & Arid vs. Temperate	HCOI00107200	cpb-1
1_Celeg_TT	6965000	Temperate vs. Tropical & Arid vs. Temperate	HCOI00107200	cpb-1
1_Celeg_TT	6965000	Arid vs. Tropical & Temperate vs. Tropical	HCOI00107200	cpb-1
1_Celeg_TT	6975000	Arid vs. Tropical & Arid vs. Temperate	HCOI00456600	cpb-1
1_Celeg_TT	6975000	Temperate vs. Tropical & Arid vs. Temperate	HCOI00456600	cpb-1
1_Celeg_TT	6975000	Arid vs. Tropical & Temperate vs. Tropical	HCOI00456600	cpb-1
1_Celeg_TT	6985000	Arid vs. Tropical & Arid vs. Temperate	HCOI00456400	B0205.4
1_Celeg_TT	6985000	Temperate vs. Tropical & Arid vs. Temperate	HCOI00456400	B0205.4
1_Celeg_TT	6985000	Arid vs. Tropical & Temperate vs. Tropical	HCOI00456400	B0205.4
1_Celeg_TT	6995000	Arid vs. Tropical & Arid vs. Temperate	HCOI00456400	B0205.4
1_Celeg_TT	6995000	Temperate vs. Tropical & Arid vs. Temperate	HCOI00456400	B0205.4
1_Celeg_TT	6995000	Arid vs. Tropical & Temperate vs. Tropical	HCOI00456400	B0205.4
1_Celeg_TT	7005000	Arid vs. Tropical & Temperate vs. Tropical	HCOI00456200	No C.elegans orthologs
1_Celeg_TT	7015000	Arid vs. Tropical & Temperate vs. Tropical	HCOI00456000	No C.elegans orthologs
1_Celeg_TT	7025000	Arid vs. Tropical & Temperate vs. Tropical	HCOI01967600	tbb-1
1_Celeg_TT	7035000	Arid vs. Tropical & Temperate vs. Tropical	HCOI01967500	No C.elegans orthologs
1_Celeg_TT	7045000	Arid vs. Tropical & Temperate vs. Tropical	HCOI01967400	Y95B8A.6
1_Celeg_TT	7075000	Arid vs. Tropical & Temperate vs. Tropical	HCOI01967300	No C.elegans orthologs
1_Celeg_TT	7085000	Arid vs. Tropical & Temperate vs. Tropical	HCOI01967300	No C.elegans orthologs
1_Celeg_TT	7145000	Arid vs. Tropical & Arid vs. Temperate	No gene	No C.elegans orthologs
1_Celeg_TT	7165000	Arid vs. Tropical & Arid vs. Temperate	HCOI01607300	No C.elegans orthologs
1_Celeg_TT	7165000	Temperate vs. Tropical & Arid vs. Temperate	HCOI01607300	No C.elegans orthologs
1_Celeg_TT	7165000	Arid vs. Tropical & Temperate vs. Tropical	HCOI01607300	No C.elegans orthologs
1_Celeg_TT	7175000	Arid vs. Tropical & Arid vs. Temperate	HCOI01607200	No C.elegans orthologs
1_Celeg_TT	7175000	Temperate vs. Tropical & Arid vs. Temperate	HCOI01607200	No C.elegans orthologs
1_Celeg_TT	7175000	Arid vs. Tropical & Temperate vs. Tropical	HCOI01607200	No C.elegans orthologs
1_Celeg_TT	7185000	Temperate vs. Tropical & Arid vs. Temperate	No gene	No C.elegans orthologs
1_Celeg_TT	7195000	Arid vs. Tropical & Arid vs. Temperate	HCOI01607100	No C.elegans orthologs
1_Celeg_TT	7195000	Temperate vs. Tropical & Arid vs. Temperate	HCOI01607100	No C.elegans orthologs
1_Celeg_TT	7195000	Arid vs. Tropical & Temperate vs. Tropical	HCOI01607100	No C.elegans orthologs
1_Celeg_TT	7205000	Arid vs. Tropical & Arid vs. Temperate	HCOI01607000	No C.elegans orthologs
1_Celeg_TT	7205000	Temperate vs. Tropical & Arid vs. Temperate	HCOI01607000	No C.elegans orthologs
1_Celeg_TT	7205000	Arid vs. Tropical & Temperate vs. Tropical	HCOI01607000	No C.elegans orthologs
1_Celeg_TT	7215000	Arid vs. Tropical & Temperate vs. Tropical	HCOI01606900	No C.elegans orthologs
1_Celeg_TT	7395000	Arid vs. Tropical & Arid vs. Temperate	HCOI01112700	No C.elegans orthologs
1_Celeg_TT	7405000	Arid vs. Tropical & Arid vs. Temperate	HCOI01112800	No C.elegans orthologs
1_Celeg_TT	7415000	Temperate vs. Tropical & Arid vs. Temperate	HCOI01113000	No C.elegans orthologs
1_Celeg_TT	7715000	Arid vs. Tropical & Arid vs. Temperate	HCOI01144000	No C.elegans orthologs
1_Celeg_TT	7725000	Arid vs. Tropical & Arid vs. Temperate	HCOI01143800	No C.elegans orthologs
1_Celeg_TT	7735000	Arid vs. Tropical & Arid vs. Temperate	HCOI01143800	No C.elegans orthologs
1_Celeg_TT	7745000	Arid vs. Tropical & Arid vs. Temperate	HCOI01143700	No C.elegans orthologs
1_Celeg_TT	7755000	Arid vs. Tropical & Arid vs. Temperate	HCOI01143600	No C.elegans orthologs
1_Celeg_TT	7765000	Arid vs. Tropical & Arid vs. Temperate	HCOI01143500	No C.elegans orthologs
1_Celeg_TT	7775000	Arid vs. Tropical & Arid vs. Temperate	HCOI01143300	No C.elegans orthologs
1_Celeg_TT	7785000	Arid vs. Tropical & Arid vs. Temperate	HCOI01143200	No C.elegans orthologs
1_Celeg_TT	7795000	Arid vs. Tropical & Arid vs. Temperate	HCOI01143100	No C.elegans orthologs
1_Celeg_TT	7805000	Arid vs. Tropical & Arid vs. Temperate	HCOI01736800	No C.elegans orthologs
1_Celeg_TT	7935000	Arid vs. Tropical & Arid vs. Temperate	No gene	No C.elegans orthologs
1_Celeg_TT	7945000	Arid vs. Tropical & Arid vs. Temperate	HCOI00658500	No C.elegans orthologs
1_Celeg_TT	7955000	Arid vs. Tropical & Arid vs. Temperate	HCOI00658600	No C.elegans orthologs
1_Celeg_TT	7965000	Arid vs. Tropical & Arid vs. Temperate	No gene	No C.elegans orthologs
1_Celeg_TT	8165000	Arid vs. Tropical & Arid vs. Temperate	HCOI00524200	No C.elegans orthologs
1_Celeg_TT	8175000	Arid vs. Tropical & Arid vs. Temperate	HCOI00524200	No C.elegans orthologs
1_Celeg_TT	8185000	Arid vs. Tropical & Arid vs. Temperate	HCOI00524300	No C.elegans orthologs
1_Celeg_TT	8195000	Arid vs. Tropical & Arid vs. Temperate	No gene	No C.elegans orthologs
1_Celeg_TT	8205000	Arid vs. Tropical & Arid vs. Temperate	HCOI01431800	No C.elegans orthologs
3_Celeg_TT	10735000	Arid vs. Tropical & Arid vs. Temperate	HCOI00644200	No C.elegans orthologs
3_Celeg_TT	10825000	Arid vs. Tropical & Arid vs. Temperate	No gene	No C.elegans orthologs
3_Celeg_TT	31155000	Temperate vs. Tropical & Arid vs. Temperate	No gene	No C.elegans orthologs
3_Celeg_TT	31165000	Temperate vs. Tropical & Arid vs. Temperate	No gene	No C.elegans orthologs
3_Celeg_TT	31175000	Temperate vs. Tropical & Arid vs. Temperate	HCOI01540400	No C.elegans orthologs
3_Celeg_TT	31185000	Temperate vs. Tropical & Arid vs. Temperate	HCOI01540400	No C.elegans orthologs
3_Celeg_TT	31345000	Arid vs. Tropical & Arid vs. Temperate	No gene	No C.elegans orthologs
3_Celeg_TT	31375000	Arid vs. Tropical & Arid vs. Temperate	HCOI00923400	No C.elegans orthologs
3_Celeg_TT	31385000	Arid vs. Tropical & Arid vs. Temperate	HCOI00923400	No C.elegans orthologs
3_Celeg_TT	31395000	Arid vs. Tropical & Arid vs. Temperate	HCOI00923400	No C.elegans orthologs
3_Celeg_TT	31405000	Arid vs. Tropical & Arid vs. Temperate	No gene	No C.elegans orthologs
3_Celeg_TT	31415000	Arid vs. Tropical & Arid vs. Temperate	HCOI01577900	No C.elegans orthologs
4_Celeg_TT	16495000	Temperate vs. Tropical & Arid vs. Temperate	No gene	No C.elegans orthologs
4_Celeg_TT	16505000	Temperate vs. Tropical & Arid vs. Temperate	No gene	No C.elegans orthologs
4_Celeg_TT	16515000	Temperate vs. Tropical & Arid vs. Temperate	No gene	No C.elegans orthologs
4_Celeg_TT	39595000	Arid vs. Tropical & Arid vs. Temperate	HCOI00839800	No C.elegans orthologs
4_Celeg_TT	39605000	Arid vs. Tropical & Arid vs. Temperate	No gene	No C.elegans orthologs
4_Celeg_TT	39615000	Arid vs. Tropical & Arid vs. Temperate	No gene	No C.elegans orthologs
5_Celeg_TT_axel	7345000	Arid vs. Tropical & Arid vs. Temperate	HCOI00687700	F54D5.3
5_Celeg_TT_axel	7355000	Arid vs. Tropical & Arid vs. Temperate	HCOI00687500	No C.elegans orthologs
5_Celeg_TT_axel	35855000	Arid vs. Tropical & Arid vs. Temperate	HCOI01624400	No C.elegans orthologs
5_Celeg_TT_axel	35865000	Arid vs. Tropical & Arid vs. Temperate	No gene	No C.elegans orthologs
5_Celeg_TT_axel	35875000	Arid vs. Tropical & Arid vs. Temperate	No gene	No C.elegans orthologs
