## Supplementary table 11 for "The global diversity of the major parasitic nematode *Haemonchus contortus* is shaped by human intervention and climate"

### Sheet: Supplementary_Table8
Supplementary table 11. Significant associations between SNP markers and temperature annual range (BIO7) and annual precipitation (BIO12) bioclimatic variables
Variable	Chromosome	Position	Adjusted P-value	Underlying gene	C. elegans ortholog
BIO12	I	4417279	4.03642e-06	HCOI01130100	-
BIO12	I	4436114	6.02015e-07	-	-
BIO12	I	7177538	4.73872e-05	-	-
BIO12	I	7178096	5.30283e-06	-	-
BIO12	I	7178137	1.38924e-06	-	-
BIO12	I	7178161	3.33913e-06	-	-
BIO12	I	7178216	2.11838e-06	-	-
BIO12	I	7183000	1.28655e-05	-	-
BIO12	I	7183089	3.08945e-05	-	-
BIO12	I	7183617	4.44307e-06	-	-
BIO12	I	25362173	5.21215e-05	HCOI02027500	nlp-40
BIO12	I	25362301	2.08639e-05	HCOI02027500	nlp-40
BIO12	I	40725432	1.17771e-05	HCOI01509500	Y37E3.1
BIO12	II	17957	1.34973e-06	HCOI00712600	-
BIO12	II	2007776	3.54502e-05	-	-
BIO12	II	8956597	7.79071e-06	HCOI01769300	-
BIO12	II	19715744	4.35577e-06	-	-
BIO12	II	19715795	2.83746e-05	-	-
BIO12	II	19715876	8.48139e-07	-	-
BIO12	II	33562640	3.59797e-05	-	-
BIO12	II	33562649	1.9803e-05	-	-
BIO12	II	33563060	3.22084e-05	-	-
BIO12	III	13983070	1.17951e-06	-	-
BIO12	III	13983103	1.33359e-05	-	-
BIO12	III	13988815	6.29649e-06	-	-
BIO12	III	37491795	2.12507e-06	-	-
BIO12	III	37492340	2.99508e-05	-	-
BIO7	III	26823004	1.6131e-05	HCOI00198200	anp-1
BIO7	III	26823010	2.52474e-06	HCOI00198200	anp-1
BIO7	III	26824172	7.26791e-06	HCOI00198200	anp-1
BIO7	III	26824197	1.38644e-07	HCOI00198200	anp-1
BIO7	III	26824240	2.26566e-09	HCOI00198200	anp-1
BIO7	III	34817063	4.81281e-06	-	-
BIO7	IV	15905141	2.51251e-05	-	-
BIO7	IV	15905191	8.86985e-07	-	-
BIO7	IV	16544889	3.10134e-05	HCOI00312500	C53B4.1, Y57G11C.23, ZK892.3
BIO7	IV	21127120	3.46281e-06	-	-
BIO7	IV	24262808	1.43673e-05	-	-
BIO7	IV	30389515	3.68264e-06	-	-
BIO7	IV	36652651	2.83202e-05	HCOI02015300	ugt-45
BIO7	IV	51765259	2.84043e-05	HCOI01461000	Y5F2A.4
BIO7	V	41114841	3.90813e-06	HCOI00078600	-
